# Spatiotemporal diversification of forest understorey species reveals the existence of multiple Pleistocene forest refugia in Central Europe

**DOI:** 10.1101/2025.05.13.653645

**Authors:** Camille Voisin, Philipp Kirschner, Eliška Záveská, Božo Frajman, Karl Hülber, Johannes Wessely, Wolfgang Willner, Peter Schönswetter, Pau Carnicero

**Affiliations:** Department of Botany, University of Innsbruck, Innsbruck, Austria; Laboratoire d’Écologie Alpine, Université Grenoble Alpes, Université Savoie Mont Blanc, CNRS, Grenoble, France; Institute of Botany of the Czech Academy of Sciences, Průhonice, Czechia; Department of Botany and Biodiversity Research, University of Vienna, Vienna, Austria; Vienna Institute for Nature Conservation & Analyses (VINCA), Vienna, Austria; Department of Animal Biology, Plant Biology and Ecology, Autonomous University of Barcelona, Bellaterra, Spain

**Keywords:** forest understorey species, demographic modelling, glacial refugia, phylogeography, RAD sequencing

## Abstract

During Pleistocene cold stages, European temperate forests were not only restricted to refugia in the southern European peninsulas. Rather, there is increasing evidence for survival of trees also in isolated patches further north, termed “northern refugia”. While their existence is undisputed, based on what is known from a handful of tree species, there is very limited knowledge about forest understoreys. Here, we fill this gap by examining the evolutionary histories of three Central European forest understorey species (FUS; Aposeris foetida, Cardamine trifolia, Hacquetia epipactis). To do so, we use a set of exploratory and explicit analyses utilizing genomic data and ecological niche models, and interpret these data following an a priori defined framework. We identify the northwestern Balkan Peninsula as the primary diversification center for the three species but found additional northern refugia in the Alps, the Carpathians, and the Apennines. Divergence times indicated pre-Last Glacial Maximum (LGM) diversification within each FUS, suggesting persistence of forest islands in Central Europe during Pleistocene cold stages rather than exclusively post-LGM colonization. We conclude that FUS thrived in scattered northern refugia. This refines our understanding of past forest dynamics and further supports widespread long-term persistence of forest patches in Central Europe during Pleistocene cold stages.
