## Supplementary Table 1 for "Spatiotemporal diversification of forest understorey species reveals the existence of multiple Pleistocene forest refugia in Central Europe"

### Sheet: Feuille 1
Evidence for multiple Pleistocene forest refugia in Central Europe
Camille Voisin, Philipp Kirschner*, Eliška Záveská, Božo Frajman, Karl Hülber, Johannes Wessely, Wolfgang Willner, Peter Schönswetter & Pau Carnicero
*Correspondence: Philipp Kirschner (philipp.kirschner@gmail.com)
Supplementary Table 1. Locality details for sampled populations of Aposeris foetida, Cardamine trifolia and Hacquetia epipactis. ID, identifier used in this study; Lat, latitude North in decimal degrees; Long, longitude East in decimal degrees; nb_sample, number of sampled individuals per population; SRA RAD, accession number of the sample in the NCBI Short Archive; Pi, nucleotide diversity.
ID	Species	Country	Region	Locality	Lat	Long	Collector	N (RADseq)	SRA RAD	Genbank Number (plastid)	Private alleles	Pi	Herbarium ID
Af_1	Aposeris foetida	France	Drôme	Vassieux	44.91141111	5.294688889	Julian Haider	3	SAMN27735...266–268	will be submitted upon publication	74	0.02445	IB 45773
Af_2	Aposeris foetida	France	Isere	near Grenoble	45.09706111	5.633819444	Julian Haider	3	263–265	data available upon request	39	0.02499	IB 45774
Af_3	Aposeris foetida	France	Hautes-Alpes	Ancelle	44.62001944	6.224169444	Julian Haider	3	269–271		128	0.02704	IB 45775
Af_4	Aposeris foetida	France	Savoie	gorge near Ecole	45.63996111	6.190988889	Julian Haider	3	260–262		72	0.01721	IB 45776
Af_5	Aposeris foetida	France	Haute-Savoie	Lac de Vallon	46.21238056	6.56725	Julian Haider	3	257–259		37	0.01905	IB 45777
Af_6	Aposeris foetida	Switzerland	Fribourg	Niremont, 0.4 km NW of the hamlet Rathwel	46.54746944	6.976669444	Christoph Dobeš	2	142–143		131	0.02473	IB 45778
Af_7	Aposeris foetida	Switzerland	Valais	Vallon de Nant, 1.4 km SE of Plans-sur-Bex	46.24883056	7.10795	Christoph Dobeš	3	139–141		101	0.02602	IB 45779
Af_8	Aposeris foetida	Switzerland	Bern	2.5 km SE of Gstaad	46.45241111	7.301188889	Christoph Dobeš	3	144–146		43	0.02472	IB 45780
Af_9	Aposeris foetida	Switzerland	Valais	Rhone valley, 0.4 km NW of Mollens	46.31873056	7.51845	Christoph Dobeš	3	136–138		217	0.02749	IB 45781
Af_10	Aposeris foetida	Switzerland	Bern	Simmen valley, 1.5 km SW of Erlenbach	46.65391944	7.535769444	Christoph Dobeš	3	147–149		67	0.02275	IB 45782
Af_11	Aposeris foetida	Germany	Bavaria	near Dietersberg	47.37595	10.27683056	Julian Haider	3	254–256		171	0.03106	IB 45783
Af_12	Aposeris foetida	Germany	Bavaria	Halbech	47.62356944	10.82073889	Julian Haider	3	251–253		74	0.02425	IB 45784
Af_13	Aposeris foetida	Austria	Tyrol	Gießenbach	47.36701111	11.23121944	Julian Haider	3	248–250		79	0.02479	IB 45785
Af_14	Aposeris foetida	Germany	Bavaria	Wolfshausen an der Isar	47.9235	11.44656111	Julian Haider	3	245–247		56	0.02441	IB 45786
Af_15	Aposeris foetida	Germany	Bavaria	Miesbach	47.77756944	11.87988056	Julian Haider	3	242–244		70	0.02514	IB 45787
Af_16	Aposeris foetida	Austria	Tyrol	Stans	47.37551944	11.69826111	Julian Haider	3	239–241		87	0.02525	IB 45788
Af_17	Aposeris foetida	Austria	Tyrol	Kufstein, next to Kaiserbach	47.58873889	12.18691111	Julian Haider	3	236–238		73	0.02721	IB 45789
Af_18	Aposeris foetida	Germany	Bavaria	gorge near Sankt Valentin	47.72018889	12.65993056	Julian Haider	2	234–235		54	0.02825	IB 45790
Af_19	Aposeris foetida	Austria	Salzburg	Werfen near the mine	47.50943889	13.16441111	Julian Haider	3	219–221		113	0.03424	IB 45791
Af_20	Aposeris foetida	Austria	Salzburg	Enzing	47.91666111	13.196	Julian Haider	3	222–224		103	0.03111	IB 45792
Af_21	Aposeris foetida	Austria	Upper Austria	Bad Ischl	47.69813056	13.61055	Julian Haider	3	225–227		103	0.03019	IB 45793
Af_22	Aposeris foetida	Austria	Upper Austria	Wankham	47.99228889	13.73993889	Julian Haider	3	228–230		70	0.02276	IB 45794
Af_23	Aposeris foetida	Austria	Upper Austria	along the river Traun S of the city of Traun	48.21896111	14.25726111	Julian Haider	3	231–233		81	0.02596	IB 45795
Af_24	Aposeris foetida	Switzerland	Ticino	2.1 km E of Cadro, Alpe Bolla	46.03883056	9.010738889	Christoph Dobeš	3	133–135		149	0.02693	IB 45796
Af_25	Aposeris foetida	Italy	Lombardia	Val di Faggio, 0.5 km SE of Moggio	45.923	9.501161111	Christoph Dobeš	4	130–132		309	0.03286	IB 45797
Af_26	Aposeris foetida	Italy	Lombardia	Spiazzi di Gromo, immediately E of the parking place (E of Boario Spiazzi)	45.97158889	9.964238889	Christoph Dobeš	3	127–129		282	0.03605	IB 45798
Af_27	Aposeris foetida	Italy	Lombardia	Adamello Mountains, Valle del Caffaro, 2.9 km NNE of Valle Dorizzo	45.90706944	10.46346111	Christoph Dobeš	3	124–126		286	0.03388	IB 45799
Af_28	Aposeris foetida	Italy	Trentino	Brenta mountains, 1.2 km NE of Binio	46.07378056	10.76993056	Christoph Dobeš	3	121–123		278	0.0378	IB 45800
Af_29	Aposeris foetida	Italy	Trentino	0.6 km SW of Tregiovo	46.43548056	11.04688889	Christoph Dobeš	3	118–120		313	0.03138	IB 45801
Af_30	Aposeris foetida	Italy	Veneto	Altopiano dei Setti Communi, 2.0 km W of San Antonio, S of the main road	45.75541944	11.18793056	Christoph Dobeš	3	115–117		389	0.03662	IB 45802
Af_31	Aposeris foetida	Italy	Trentino	Val di Sella, localitá Dosso 3 km ENE Sella and 4 km S of Borgo Valsugana	46.01766944	11.44876944	Christoph Dobeš	3	112–114		349	0.03642	IB 45803
Af_32	Aposeris foetida	Italy	Veneto	0.4 km SW of Fener (W Valdobbiadene)	45.90226111	11.93943056	Christoph Dobeš	3	094–096		565	0.03677	IB 45804
Af_33	Aposeris foetida	Italy	Veneto	0.7 km S of Voltago	46.26675	12.00608056	Christoph Dobeš	3	109–111		352	0.03661	IB 45805
Af_34	Aposeris foetida	Italy	Veneto	1.0 km SE of Cima Sappada, E of the serpentine of the main road	46.56683889	12.73421111	Christoph Dobeš	3	041–043		373	0.03794	IB 45806
Af_35	Aposeris foetida	Italy	Friuli-Venezia Giulia	1.3 km SW of the village Shgittosa, along the street to the Forchia die Meduno	46.25075	12.80453056	Christoph Dobeš	3	067–069		443	0.03828	IB 45807
Af_36	Aposeris foetida	Italy	Friuli-Venezia Giulia	SW side of mount Cullata, 1.8 km E of Dierico	46.51426944	13.15296111	Christoph Dobeš	3	296–298		454	0.04067	IB 45808
Af_37	Aposeris foetida	Italy	Friuli-Venezia Giulia	Val Venzonassa, immediately N of Forca Tacia W of Musi	46.31326111	13.23983889	Christoph Dobeš	3	329–331		531	0.04185	IB 45809
Af_38	Aposeris foetida	Austria	Carinthia	Stockenboi, near the water fall	46.7035	13.4598	Julian Haider	3	216–218		426	0.03738	IB 45810
Af_39	Aposeris foetida	Slovenia	Jesenice	Kranjska Gora	46.48718889	13.75153056	Julian Haider	3	213–215		606	0.04011	IB 45811
Af_40	Aposeris foetida	Slovenia	Tolmin	1 km S of Sedlo, close to Bela river	46.2453	13.4421	Simon Stifter	3	046–048		518	0.04209	IB 45812
Af_41	Aposeris foetida	Slovenia	Tolmin	Klavze, 0.25 km S from baca river	46.1584	13.814	Simon Stifter	2	049–050		415	0.04156	IB 45813
Af_42	Aposeris foetida	Slovenia	Nova Gorica	1 km W of Vogrsko on Highway H4, go 0.5 km N	45.917	13.685	Simon Stifter	3	062–064		740	0.04085	IB 45814
Af_43	Aposeris foetida	Slovenia	Škofja Loka	E of Praprotno get over the river, take road on the left for 0.3 km, forest on E	46.1972	14.2654	Simon Stifter	3	051–053		824	0.04262	IB 45815
Af_44	Aposeris foetida	Slovenia	Tržič	Karawank nahe Crna	46.47045	14.78735	Julian Haider	3	210–212		765	0.03986	IB 45816
Af_45	Aposeris foetida	Slovenia	Žalec	close to Jama Pekel cave	46.29	15.1328	Simon Stifter	2	057–058		527	0.04178	IB 45817
Af_46	Aposeris foetida	Slovenia	Cerknica	on Mt. Slivnica (Cerknica) behind the Hut: Dom na Slivnici	45.78951111	14.40618889	Simon Stifter	3	054–056		894	0.04178	IB 45818
Af_47	Aposeris foetida	Croatia	Krapina-Zagorje	Strahinjčica, Radoboj	46.18188889	15.927525	Ivana Rešetnik	3	195–197		784	0.03993	IB 45819
Af_48	Aposeris foetida	Croatia	Koprivnica-Krizevci	Kalnik	46.1334027	16.45797778	Ivana Rešetnik	3	165–167		563	0.03521	IB 45820
Af_49	Aposeris foetida	Croatia	Primorje-Gorski Kotar	Učka, Vojak	45.29959722	14.20741667	I. Rešetnik, S. Bogdanović, M. Temunović	3	159–161		629	0.03612	IB 45821
Af_50	Aposeris foetida	Croatia	Primorje-Gorski Kotar	NP Risnjak, Medvjeđa vrata	45.41474444	14.62273056	Ivana Rešetnik	3	171–173		758	0.03968	IB 45822
Af_51	Aposeris foetida	Croatia	Primorje-Gorski Kotar	Mala Lešnica	45.43792222	14.85256111	Ivana Rešetnik	3	189–191		679	0.04009	IB 45823
Af_52	Aposeris foetida	Slovenia	Črnomelj	from Crmosnjece go to Komarna Vas Farm, 1 km NW	45.682	15.068	Simon Stifter	3	059–061		676	0.04059	IB 45824
Af_53	Aposeris foetida	Croatia	Zagreb	Žumberak, Sopotski slap	45.76453889	15.39681111	Ivana Rešetnik	3	177–179		849	0.04119	IB 45825
Af_54	Aposeris foetida	Croatia	Zagreb	Samoborsko gorje, Žužići	45.77854167	15.65036944	Ivana Rešetnik	3	174–176		611	0.04153	IB 45826
Af_55	Aposeris foetida	Croatia	Karlovac	Ogulin, Otok Oštarijski, Veljun	45.22085556	15.24461667	Ivana Rešetnik	3	192–194		991	0.04086	IB 45827
Af_56	Aposeris foetida	Croatia	Karlovac	Generalski Stol	45.35339722	15.38002222	D. Škrtić	3	162–164		827	0.03967	IB 45828
Af_57	Aposeris foetida	Ukraine	Chernivetska oblast	forest S of Sniachiv	45.3213	15.45	Simon Stifter	3	180–182		740	0.03755	IB 45829
Af_58	Aposeris foetida	Croatia	Sisak-Moslavina	Prkovec	45.57106944	16.09528889	Ivana Rešetnik	3	183–185		641	0.03523	IB 45830
Af_59	Aposeris foetida	Croatia	Bjelovar-Bilogora	Moslavačka gora, Garič grad	45.63018056	16.75648056	Ivana Rešetnik	3	186–188		513	0.03115	IB 45831
Af_60	Aposeris foetida	Croatia	Pozega-Slavonia	Krndija, near Petrov vrh	45.48131667	17.87245833	I. Rešetnik, M. Doboš	3	168–170		446	0.03228	IB 45832
Af_61	Aposeris foetida	Croatia	Lika-Senj	Velebit, Premužićeva staza	44.79435	14.98498056	I. Rešetnik, P. Schönswetter	3	198–200		711	0.03922	IB 45833
Af_62	Aposeris foetida	Croatia	Lika-Senj	Plitvice, Gornji Babin Potok-Končarev kraj	44.82748056	15.55496944	Ivana Rešetnik	3	106–108		308	0.02694	IB 45834
Af_63	Aposeris foetida	Bosnia and Herzegovina	Republika Srpska	Liplje	44.60333333	17.62055556	Bogunić Faruk	3	287–289		386	0.03217	IB 45835
Af_64	Aposeris foetida	Bosnia and Herzegovina	Republika Srpska	Smolin, Veliki Smolin	44.46488056	17.88325	Gordana Tomović, Ksenija Jakovljević, Uroš Buzurović	3	100–102		469	0.03275	IB 45836
Af_65	Aposeris foetida	Bosnia and Herzegovina	Federation of Bosnia and Herzegovina	Duboštica	44.24138889	18.31611111	Bogunić Faruk	3	089–091		58	0.03104	IB 45837
Af_66	Aposeris foetida	Bosnia and Herzegovina	Federation of Bosnia and Herzegovina	Brateljevići	44.18805556	18.64416667	Bogunić Faruk	3	278–280		239	0.03109	IB 45838
Af_67	Aposeris foetida	Serbia	Mačvanski okrug	Banja Koviljača, Gučevo	44.491825	19.16209444	Nevena Kuzmanović	3	281–283		80	0.03037	IB 45839
Af_68	Aposeris foetida	Serbia	Mačvanski okrug	Gornje Košlje, gorge of river Trešnjica	44.14427778	19.54425	Nevena Kuzmanović, Ivana Janković, Tijana Milekić	3	284–286		159	0.02696	IB 45840
Af_69	Aposeris foetida	Serbia	Zlatiborski okrug	Tara, Predov krst	43.93856667	19.2982	Nevena Kuzmanović, Tijana Milekić	3	275–277		126	0.03325	IB 45841
Af_70	Aposeris foetida	Serbia	Pećki okrug	Bajina Bašta, Rača Monastery	43.93093889	19.54173056	Nevena Kuzmanović	3	103–105		165	0.03061	IB 45842
Af_71	Aposeris foetida	Bosnia and Herzegovina	Federation of Bosnia and Herzegovina	Džepska planina	43.66555556	18.04888889	Bogunić Faruk	2	092–093		119	0.02686	IB 45843
Af_72	Aposeris foetida	Bosnia and Herzegovina	Federation of Bosnia and Herzegovina	Puzim	43.58916667	18.26444444	Bogunić Faruk	2	087–088		245	0.03721	IB 45844
Af_73	Aposeris foetida	Bosnia and Herzegovina	Federation of Bosnia and Herzegovina	Glavatičevo	43.49472222	18.09527778	Bogunić Faruk	3	097–099		194	0.03232	IB 45845
Af_74	Aposeris foetida	Bosnia and Herzegovina	Federation of Bosnia and Herzegovina	Suha	43.315	18.66166667	Bogunić Faruk	3	150–152		267	0.0333	IB 45846
Af_75	Aposeris foetida	Italy	Tuscany	2.9 km SW from Vinca	44.12627778	10.12358333	Ernesto Venturi	3	156–158		224	0.03456	IB 45847
Af_76	Aposeris foetida	Italy	Tuscany	1.2 km W from Arni	44.06588889	10.23338889	Ernesto Venturi	3	153–155		315	0.03526	IB 45848
Af_77	Aposeris foetida	Italy	Tuscany	2.3 km NW from Levigliani	44.04219444	10.28077778	Ernesto Venturi	3	201–203		70	0.02668	IB 45849
Af_78	Aposeris foetida	Slovakia	Prešov	Šarišská vrchovina-Stráže Mts, near the village Kanaš	49.05447222	21.216	J. Kochjarová, R. Hrivnák, M. Slezák	3	204–206		100	0.0256	IB 45850
Af_79	Aposeris foetida	Slovakia	Prešov	Slanské vrchy Mts, near the village Lipníky	49.06175	21.41925	J. Kochjarová, R. Hrivnák, M. Slezák	3	302–304		56	0.02269	IB 45851
Af_80	Aposeris foetida	Poland	Subcarpathia	4 Km E of Tylawa, 0.2 km E from the campsite	49.4616	21.7326	Simon Stifter	3	207–209		68	0.02867	IB 45852
Af_81	Aposeris foetida	Slovakia	Prešov	Laborecká vrchovina Mts, near the village Pstriná	49.29386111	21.75986111	J. Kochjarová, R. Hrivnák, M. Slezák	3	305–307		127	0.02738	IB 45853
Af_82	Aposeris foetida	Poland	Subcarpathia	Gora Sobien, 3 km E of Zaluz	49.5268	22.3277	Simon Stifter	3	290–292		86	0.02446	IB 45854
Af_83	Aposeris foetida	Poland	Subcarpathia	behind the war memorial, Baligrod	49.3205	22.2784	Simon Stifter	3	299–301		133	0.02554	IB 45855
Af_84	Aposeris foetida	Poland	Subcarpathia	SE of Roztoki Gorne, along the border/path	49.1452	22.3323	Simon Stifter	3	293–295		192	0.02868	IB 45856
Af_85	Aposeris foetida	Poland	Subcarpathia	Muczne, on the way to Mount Kudriawynski Wierch	49.1118	22.7755	Simon Stifter	2	065–066		150	0.03144	IB 45857
Af_86	Aposeris foetida	Ukraine	Khersonska oblast	Krushelnytsia, on the N exposed hillfoot	49.10278056	23.48641944	Simon Stifter	2	070–072		282	0.02897	IB 45858
Af_87	Aposeris foetida	Ukraine	Lvivska oblast	2 Km S of Pshonets	48.8832	23.3863	Simon Stifter	3	082–084		242	0.02737	IB 45859
Af_88	Aposeris foetida	Ukraine	Ivano-Frankivska oblast	forest S of Halych, N of Kozyna	49.095	24.727	Simon Stifter	2	073–074		111	0.02791	IB 45860
Af_89	Aposeris foetida	Ukraine	Zakarpatska oblast	hill NE of Kolchyno	48.4771	22.7654	Simon Stifter	3	078–080		304	0.02878	IB 45861
Af_90	Aposeris foetida	Ukraine	Ivano-Frankivska oblast	4 km E of Mykulychyn	48.4194	24.6409	Simon Stifter	3	342–344		317	0.03022	IB 45862
Af_91	Aposeris foetida	Romania	Satu Mare	from Turt follow the Street 3km and take road on the right for 1 km to reach the forest	48.01816944	23.18536944	Simon Stifter	3	075–077		425	0.03228	IB 45863
Af_92	Aposeris foetida	Ukraine	Zakarpatska oblast	E exposed hillfoot, Dibrova Reserve, Belykyi	48.0008	24.0239	Simon Stifter	1	081		58	0.03104	IB 45864
Af_93	Aposeris foetida	Romania	Suceava	Reservatie Stiintifica	47.7485	26.1965	Simon Stifter	3	353–355		234	0.02541	IB 45865
Af_94	Aposeris foetida	Romania	Olt	2 km SE of Chilia, at the foot of Culmea Codrului Mountains	47.6259	23.1023	Simon Stifter	2	340–341		285	0.02806	IB 45866
Af_95	Aposeris foetida	Romania	Maramureș	Baia Mare, Valea rosie	47.6754	23.5598	Simon Stifter	3	345–347		428	0.02925	IB 45867
Af_96	Aposeris foetida	Ukraine	Chernivtsi Oblast	Eastern Carpathians, Cheremoskyi National Nature Park: Chornyi Dil mountain range, c. 3.6 km NW of Sarata	47.4614	24.5742	Clemens Pachschwöll & Tetiana Pochynok	2	085–086		190	0.02564	IB 45868
Af_97	Aposeris foetida	Romania	Sălaj	N of Nusfalau pass the railway and folow the street for 1 km until the Hotel	47.21031944	22.73981944	Simon Stifter	3	337–339		411	0.03037	IB 45869
Af_98	Aposeris foetida	Romania	Cluj	from Rugasesti take the street to Salatruc, after 0.5 km on left hand side	47.24723889	23.86526944	Simon Stifter	3	350–352		339	0.03029	IB 45870
Af_99	Aposeris foetida	Romania	Bistrița-Năsăud	S of Nasaud, after the bridge take the small road on the right and follow for 2 km	47.2713	24.3994	Simon Stifter	2	348–349		228	0.02986	IB 45871
Af_100	Aposeris foetida	Romania	Bihor	1 km SE of Bucuroaia	46.91633056	22.19331111	Simon Stifter	2	335–336		300	0.03166	IB 45872
Af_101	Aposeris foetida	Romania	Argeș	1.5 km NNW of Badesti	46.98848056	23.6245	Simon Stifter	3	326–328		364	0.03302	IB 45873
Af_102	Aposeris foetida	Romania	Cluj	small forest between Rediu and Gheorghieni (Cluj-Nopoca)	46.69125	23.71038056	Simon Stifter	3	323–325		303	0.03011	IB 45874
Af_103	Aposeris foetida	Romania	Arad	8.5 km into the Valley E of Dezna	46.42708889	22.35296111	Simon Stifter	2	044–045		295	0.03452	IB 45875
Af_104	Aposeris foetida	Romania	Alba	W of Baia de Aries, 0.5 km N of the street	46.38211944	23.26876111	Simon Stifter	3	332–334		308	0.03402	IB 45876
Af_105	Aposeris foetida	Romania	Alba	1 km N of Garbova de Jos	46.26975	23.669825	Simon Stifter	3	320–322		282	0.03098	IB 45877
Af_106	Aposeris foetida	Romania	Alba	N of Valea Lunga (Blaj), take road to NW vor 1 km	46.14556944	24.04221944	Simon Stifter	3	314–316		229	0.02557	IB 45878
Af_107	Aposeris foetida	Romania	Hunedoara	1.7 km WbN from Boholt	45.5646	22.564	Mislav Vulelija	3	272–274		309	0.02857	IB 45879
Af_108	Aposeris foetida	Romania	Caraș-Severin	2 km NE of Rachita (Sebes)	45.89336944	23.53306944	Simon Stifter	3	308–310		320	0.0299	IB 45880
Af_109	Aposeris foetida	Romania	Sibiu	0.5 km N of Cornatel (Sibiu) take the forest road on the left and follow for 2 km	45.82391111	24.34013889	Simon Stifter	3	311–313		310	0.02966	IB 45881
Af_110	Aposeris foetida	Romania	Bistrița-Năsăud	NE of Valea Mare (CV)	45.7709	26.02873056	Simon Stifter	3	317–319		122	0.01436	IB 45882
Ct_1	Cardamine trifolia	Switzerland	Bern	2.5 km SE of Gstaad	46.452411	7.301189	Christoph Dobeš	3	SAMN274...9855–9857		12	0.07655	IB 45883
Ct_2	Cardamine trifolia	Germany	Bavaria	near Zwieselberg	47.65395	10.677731	Julian Haider	3	9989–9991		33	0.08951	IB 45884
Ct_3	Cardamine trifolia	Germany	Bavaria	Wengen	47.92475	11.0430194444444	Julian Haider	3	9983–9985		37	0.10577	IB 45885
Ct_4	Cardamine trifolia	Germany	Bavaria	Schwaigen	47.619639	11.139081	Julian Haider	3	9986–9988		32	0.08203	IB 45886
Ct_5	Cardamine trifolia	Germany	Bavaria	Miesbach	47.773389	11.88785	Julian Haider	3	9980–9982		31	0.09098	IB 45887
Ct_6	Cardamine trifolia	Germany	Bavaria	Oberwössen	47.722839	12.454519	Julian Haider	3	9974–9976		22	0.08916	IB 45888
Ct_7	Cardamine trifolia	Germany	Bavaria	near Oberau	47.675631	13.041331	Julian Haider	3	9992–9994		49	0.10457	IB 45889
Ct_8	Cardamine trifolia	Austria	Upper Austria	Aschau/Haiden	47.715769	13.572581	Julian Haider	3	9962–9964		39	0.09293	IB 45890
Ct_9	Cardamine trifolia	Austria	Styria	Pichl	47.398589	13.609269	Julian Haider	3	9959–9961		31	0.10737	IB 45891
Ct_10	Cardamine trifolia	Austria	Upper Austria	Steyerling	47.82365	14.122039	Julian Haider	3	9965–9967		26	0.09528	IB 45892
Ct_11	Cardamine trifolia	Austria	Lower Austria	Gruft, steep N-slope	47.975461	15.2066	Julian Haider	3	9923–9925		39	0.10609	IB 45893
Ct_12	Cardamine trifolia	Austria	Lower Austria	Oberdorf	47.525139	15.063119	Julian Haider	3	9938–9940		28	0.0864	IB 45894
Ct_13	Cardamine trifolia	Austria	Styria	Neuhof, Gleinalpe	47.225431	15.120911	Julian Haider	3	9941–9943		45	0.10801	IB 45895
Ct_14	Cardamine trifolia	Austria	Lower Austria	Am Himmel, N-slope	47.975781	15.538869	Julian Haider	3	9926–9928		48	0.10919	IB 45896
Ct_15	Cardamine trifolia	Austria	Styria	Mürzsteg	47.673019	15.457211	Julian Haider	3	9932–9934		24	0.10178	IB 45897
Ct_16	Cardamine trifolia	Austria	Styria	Mitterbach (W of Birkfeld)	47.375019	15.54655	Julian Haider	3	9935–9937		26	0.09732	IB 45898
Ct_17	Cardamine trifolia	Austria	Lower Austria	Baunzen	48.1847	16.17215	Julian Haider	3	9917–9919		63	0.0978	IB 45899
Ct_18	Cardamine trifolia	Austria	Lower Austria	Scheuchenstein	47.832883	15.993244	Julian Haider	3	9920–9922		37	0.10485	IB 45900
Ct_19	Cardamine trifolia	Austria	Lower Austria	Schäffern	47.478989	16.119931	Julian Haider	3	9929–9931		35	0.08804	IB 45901
Ct_20	Cardamine trifolia	Croatia	Krapina-Zagorje	Strahinjčica, above Gorjani Sutinski	47.1797027777778	16.938975	Lj. Borovečki-Voska	2	9882–9883		34	0.11972	IB 45902
Ct_21	Cardamine trifolia	Czech Republic	South Bohemia	Hojná Voda	48.705917	14.753333	Bohumil Mandák	3	10048–10050		41	0.09874	IB 45903
Ct_22	Cardamine trifolia	Austria	Lower Austria	Loisbach, Mitterbergeramt	48.532319	15.560819	Julian Haider	3	9971–9973		30	0.09316	IB 45904
Ct_23	Cardamine trifolia	Czech Republic	South Bohemia	Chlum o Třeboně	48.923333	14.945667	Bohumil Mandák	3	10045–10047		32	0.10518	IB 45905
Ct_24	Cardamine trifolia	Austria	Upper Austria	Oberplaißa	48.8754388888889	15.5713	Julian Haider	3	9968–9970		46	0.10487	IB 45906
Ct_25	Cardamine trifolia	Czech Republic	Vysočina	Nové Ransko	49.671328	15.794058	Bohumil Mandák	3	10042–10044		27	0.07896	IB 45907
Ct_26	Cardamine trifolia	Czech Republic	Vysočina	Chlébské	49.476128	16.389161	Bohumil Mandák	2	10034–10035		27	0.08377	IB 45908
Ct_27	Cardamine trifolia	Czech Republic	Moravia-Silesia	Lišková	49.4028666666667	18.4479333333333	Bohumil Mandák	3	10036–10038		26	0.0539	IB 45909
Ct_28	Cardamine trifolia	Poland	Silesia	Pewel mala, in the forest behind the Kaplica Kielbasow Monument	49.653	19.293	Simon Stifter	3	10001–10003		12	0.07565	IB 45910
Ct_29	Cardamine trifolia	Slovakia	Žilina	Západné Beskydy Mts, Oravská Polhora village, below the sedlo Hliny saddle	49.543056	19.379889	Judita Kochjarová	3	9914–9916		21	0.0683	IB 45911
Ct_30	Cardamine trifolia	Poland	Silesia	1.5 km SSE of Soblowka beside the River	49.4289	19.1496	Simon Stifter	3	10004–10006		20	0.07589	IB 45912
Ct_31	Cardamine trifolia	Slovakia	Žilina	Oravská vrchovina Mts, Oravský Podzámok village, Raciborská dolina valley	49.258889	19.332889	Judita Kochjarová	3	9905–9907		30	0.07971	IB 45913
Ct_32	Cardamine trifolia	Slovakia	Žilina	Západné Tatry Mts (Western Tatras), Oravice village, below the sedlo Bôrik saddle	49.281	19.709194	Judita Kochjarová	3	9908–9910		13	0.0739	IB 45914
Ct_33	Cardamine trifolia	Slovakia	Žilina	Chočské vrchy Mts, Huty village, Mt Biela skala (the foot of the mountain)	49.222806	19.599056	Judita Kochjarová	3	9911–9913		28	0.0703	IB 45915
Ct_34	Cardamine trifolia	Poland	Lesser Poland	3 km SW of Siwa Polana parking place	49.2718	19.8204	Simon Stifter	3	9995–9997		21	0.07726	IB 45916
Ct_35	Cardamine trifolia	Poland	Lesser Poland	Polana Mlyniska, Zakopane	49.2787	19.9399	Simon Stifter	3	9998–10000		25	0.06627	IB 45917
Ct_36	Cardamine trifolia	Italy	Veneto	Altopiano dei Setti Communi, 2.0 km W of San Antonio, S of the main road	45.7554194444444	11.1879305555556	Christoph Dobeš	3	9852–9854		54	0.11108	IB 45918
Ct_37	Cardamine trifolia	Italy	Veneto	Altopiano dei Setti Communi, 2.1 km SW of Roana	45.8607	11.449881	Christoph Dobeš	3	9849–9851		99	0.1478	IB 45919
Ct_38	Cardamine trifolia	Italy	Veneto	6.2 km S of Seren del Grappa, Misola	45.934339	11.834211	Christoph Dobeš	3	9846–9848		140	0.14795	IB 45920
Ct_39	Cardamine trifolia	Italy	Veneto	Cima Alta, 2.7 km WNW Susegana and 0.7 km NE of San Daniele-tombola	45.857069	12.218219	Christoph Dobeš	3	9843–9845		296	0.16654	IB 45921
Ct_40	Cardamine trifolia	Italy	Veneto	1.0 km SE of Cima Sappada, E of the serpentine of the main road	46.566667	12.734211	Christoph Dobeš	3	10069–10071		26	0.09824	IB 45922
Ct_41	Cardamine trifolia	Italy	Friuli-Venezia Giulia	0.7 km SW of the village Shgittosa, along the street to the Forchia die Meduno	46.253269	12.811831	Christoph Dobeš	3	9840–9842		81	0.12964	IB 45923
Ct_42	Cardamine trifolia	Italy	Friuli-Venezia Giulia	north side of mount Tersadia, 2.8 km W of Paularo and 1 km S of Ligosullo	46.516667	13.079161	Christoph Dobeš	3	10007–10009		66	0.12826	IB 45924
Ct_43	Cardamine trifolia	Italy	Friuli-Venezia Giulia	Val Venzonassa, 0.9 km E of Forca Tacia and 1.7 km W of Musi	46.3	13.250431	Christoph Dobeš	3	10039–10041		79	0.13155	IB 45925
Ct_44	Cardamine trifolia	Austria	Carinthia	Stockenboi, near the water fall	46.7035	13.4598	Julian Haider	3	9956–9958		42	0.12098	IB 45926
Ct_45	Cardamine trifolia	Italy	Friuli-Venezia Giulia	Alpi Giulie, immediately N of the village Riofreddo	46.466667	13.568119	Christoph Dobeš	3	9977–9979		75	0.13931	IB 45927
Ct_46	Cardamine trifolia	Slovenia	Jesenice	Kranjska Gora	46.487189	13.751531	Julian Haider	3	9953–9955		58	0.1345	IB 45928
Ct_47	Cardamine trifolia	Slovenia	Tolmin	1 km S of Sedlo, close to Bela river	46.2453	13.4421	Simon Stifter	3	10031–10033		126	0.14099	IB 45929
Ct_48	Cardamine trifolia	Slovenia	Tolmin	Klavze, 0.25 km S from baca river	46.156261	13.817839	Simon Stifter	3	10010–10012		117	0.13215	IB 45930
Ct_49	Cardamine trifolia	Slovenia	Nova Gorica	1 km W of Vogrsko on Highway H4, go 0.5 km N	45.917	13.685	Simon Stifter	3	10028–10030		89	0.11678	IB 45931
Ct_50	Cardamine trifolia	Slovenia	Ajdovščina	between Podkraj and Kalce in rocky forest	45.866781	14.13785	Simon Stifter	3	10016–10018		55	0.11488	IB 45932
Ct_51	Cardamine trifolia	Slovenia	Škofja Loka	E of Praprotno get over the river, take road on the left for 0.3 km, forest on E	46.196269	14.27035	Simon Stifter	3	10013–10015		60	0.11841	IB 45933
Ct_52	Cardamine trifolia	Slovenia	Tržič	Trzic, Jelendol	46.415331	14.38185	Julian Haider	3	9950–9952		59	0.11028	IB 45934
Ct_53	Cardamine trifolia	Slovenia	Ravne na Koroškem	Crna ma Koroskem	46.463519	14.831261	Julian Haider	3	9947–9949		38	0.11064	IB 45935
Ct_54	Cardamine trifolia	Austria	Styria	Karnerberg N of Leutschach	46.676331	15.455031	Julian Haider	3	9944–9946		39	0.11614	IB 45936
Ct_55	Cardamine trifolia	Slovenia	Ptuj	2 km S of Kozminci	46.2822	15.8548	Simon Stifter	3	10019–10021		51	0.10683	IB 45937
Ct_56	Cardamine trifolia	Croatia	Primorje-Gorski Kotar	Učka, Vojak	45.299597	14.207417	I. Rešetnik, S. Bogdanović, M. Temunović	3	9876–9878		57	0.11861	IB 45938
Ct_57	Cardamine trifolia	Croatia	Primorje-Gorski Kotar	NP Risnjak, Lazac	45.452386	14.599833	Ivana Rešetnik	3	9899–9901		48	0.12004	IB 45939
Ct_58	Cardamine trifolia	Slovenia	Kočevje	7 km W of Borovec pri Kocevski Reki, along the street to Bezgovica	45.559	14.728	Simon Stifter	3	10025–10027		59	0.11864	IB 45940
Ct_59	Cardamine trifolia	Slovenia	Črnomelj	from Crmosnjece go to Resa, 3 km S, close to the forest road	45.6382	15.0458	Simon Stifter	3	10022–10024		52	0.12788	IB 45941
Ct_60	Cardamine trifolia	Croatia	Zagreb	Žumberak, Sopotski slap	45.764539	15.396811	Ivana Rešetnik	3	9879–9881		41	0.12318	IB 45942
Ct_61	Cardamine trifolia	Croatia	Krapina-Zagorje	Medvednica, Kraljičin zdenac	45.875636	15.939694	Ivana Rešetnik	3	9884–9886		56	0.11912	IB 45943
Ct_62	Cardamine trifolia	Croatia	Primorje-Gorski Kotar	Lokve, Golubinjak	45.357519	14.765378	Ivana Rešetnik	3	9896–9898		33	0.11769	IB 45944
Ct_63	Cardamine trifolia	Croatia	Karlovac	Klek	45.243597	15.149192	Ivana Rešetnik	3	9893–9895		29	0.11854	IB 45945
Ct_64	Cardamine trifolia	Croatia	Lika-Senj	Plitvice, Poljanak	44.929533	15.598928	Ivana Rešetnik	3	9887–9889		44	0.10681	IB 45946
Ct_65	Cardamine trifolia	Croatia	Lika-Senj	Plitvice, Kapela Korenička-Rudanovac	44.797383	15.681608	Ivana Rešetnik	3	9890–9892		36	0.09991	IB 45947
Ct_66	Cardamine trifolia	Croatia	Lika-Senj	Velebit, Visočica	44.437222	15.358661	I. Rešetnik, P. Schönswetter	3	9902–9904		38	0.09274	IB 45948
Ct_67	Cardamine trifolia	Bosnia and Herzegovina	Federation of Bosnia and Herzegovina	Vodička kosa, mountain Grmeč	44.699867	16.298175	Solaković S.	3	10066–10068		18	0.10419	IB 45949
Ct_68	Cardamine trifolia	Bosnia and Herzegovina	Federation of Bosnia and Herzegovina	Basanovac, mountain Grmeč	44.668469	16.364411	Solaković S.	3	10057–10059		27	0.09055	IB 45950
Ct_69	Cardamine trifolia	Bosnia and Herzegovina	Federation of Bosnia and Herzegovina	Kulen vakuf, mountain Osječenica	44.537586	16.228633	Solaković S.	3	10060–10062		32	0.09658	IB 45951
Ct_70	Cardamine trifolia	Bosnia and Herzegovina	Federation of Bosnia and Herzegovina	Oštrelj, mountain Klekovača	44.473725	16.429367	Solaković S.	3	10054–10056		21	0.11143	IB 45952
Ct_71	Cardamine trifolia	Bosnia and Herzegovina	Federation of Bosnia and Herzegovina	above Mijačica, mountain Grmeč	44.602592	16.553533	Solaković S.	3	10063–10065		28	0.09262	IB 45953
Ct_72	Cardamine trifolia	Bosnia and Herzegovina	Republika Srpska	Drinići	45.4858611111111	17.4947416666667	Đorđije Milanović	3	10051–10053		27	0.11831	IB 45954
Ct_73	Cardamine trifolia	Italy	Emilia-Romagna	Rigoso, 0.1 km NW from Lago Ballano	44.369694	10.099	Ernesto Venturi	3	9873–9875		41	0.08564	IB 45955
Ct_74	Cardamine trifolia	Italy	Emilia-Romagna	Rigoso, 0.2 km NW from Lago Squincio	44.355278	10.134889	Ernesto Venturi	3	9870–9872		46	0.07909	IB 45956
Ct_75	Cardamine trifolia	Italy	Tuscany	3.3 km E from Il Castagno D'Andrea	43.890333	11.701778	Ernesto Venturi	3	9867–9869		17	0.1005	IB 45957
Ct_76	Cardamine trifolia	Italy	Emilia-Romagna	1.4 km NW from Campigna	43.874361	11.736167	Ernesto Venturi	3	9861–9863		26	0.11768	IB 45958
Ct_77	Cardamine trifolia	Italy	Emilia-Romagna	0.7 km SE from Campigna	43.868472	11.74	Ernesto Venturi	3	9864–9866		18	0.08897	IB 45959
Ct_78	Cardamine trifolia	Italy	Tuscany	0.7 km S Passo die Lupatti	43.801806	11.902556	Ernesto Venturi	3	9858–9860		29	0.10355	IB 45960
He_1	Hacquetia epipactis	Poland	Opole (Upper Silesia)	2 km E of Rozumice	50.02005	17.99411944	Simon Stifter	3	SAMN28084...210–212		55	0.06059	IB 45961
He_2	Hacquetia epipactis	Czech Republic	Moravia-Silesia	Trnávka	49.68165278	18.1837	Bohumil Mandák	3	183–185		40	0.05847	IB 45962
He_3	Hacquetia epipactis	Poland	Silesia	N of Cieszyn, close to the border, 2 km before Pogwizdow	49.7787	18.6072	Simon Stifter	3	207–209		118	0.07067	IB 45963
He_4	Hacquetia epipactis	Czech Republic	Moravia-Silesia	Velké Doly	49.71460833	18.63316111	Bohumil Mandák	3	186–188		77	0.07646	IB 45964
He_5	Hacquetia epipactis	Poland	Lesser Poland	2 km NE of Mogilany	49.9477	19.8812	Simon Stifter	5	169–173		197	0.09507	IB 45965
He_6	Hacquetia epipactis	Czech Republic	Olomouc	Olomouc, Grygov	49.51985556	17.31008889	Bohumil Mandák	3	166–168		59	0.0578	IB 45966
He_7	Hacquetia epipactis	Czech Republic	Plzeň	Dražovice	49.18412222	16.94577778	Bohumil Mandák	3	204–206		51	0.05479	IB 45967
He_8	Hacquetia epipactis	Czech Republic	Zlín	Kunkovice	49.16990278	17.20709722	Bohumil Mandák	3	189–191		68	0.07261	IB 45968
He_9	Hacquetia epipactis	Czech Republic	Zlín	Halenkovice	49.18645278	17.44465	Bohumil Mandák	3	126–128		108	0.08399	IB 45969
He_10	Hacquetia epipactis	Czech Republic	South Moravia	Zdravý Voda	49.0707	16.94757778	Bohumil Mandák	3	129–131		100	0.08216	IB 45970
He_11	Hacquetia epipactis	Czech Republic	South Moravia	Ždánice	49.09624444	17.01907778	Bohumil Mandák	3	201–203		66	0.0716	IB 45971
He_12	Hacquetia epipactis	Czech Republic	South Moravia	Věteřov	49.02513611	17.06224722	Bohumil Mandák	3	249–251		84	0.08953	IB 45972
He_13	Hacquetia epipactis	Czech Republic	Zlín	Uherský Brod	49.05266111	17.65856944	Bohumil Mandák	3	198–200		75	0.0732	IB 45973
He_14	Hacquetia epipactis	Czech Republic	South Moravia	Velká nad Veličkou	48.87432778	17.56146111	Bohumil Mandák	3	137–139		83	0.07967	IB 45974
He_15	Hacquetia epipactis	Slovakia	Žilina	Kysucká vrchovina Mts, Mt Veľké Ostré between the villages Radoľa and Lopušné Pažite	49.28011111	18.80813889	Judita Kochjarová	2	132–133		63	0.06982	IB 45975
He_16	Hacquetia epipactis	Slovakia	Žilina	Turčianska kotlina basin, Sučany village, Mt Bukovina S from the village	49.08597222	18.99502778	Judita Kochjarová	3	243–245		97	0.07893	IB 45976
He_17	Hacquetia epipactis	Slovakia	Žilina	Veľká Fatra Mts, Ľubochňa village, Ľubochnianska dolina valley	49.11352778	19.15461111	Judita Kochjarová	3	192–194		40	0.04662	IB 45977
He_18	Hacquetia epipactis	Slovakia	Žilina	Veľká Fatra Mts, Blatnica village, Blatnická dolina valley	48.91305556	18.95036111	Judita Kochjarová	3	195–197		68	0.05705	IB 45978
He_19	Hacquetia epipactis	Slovakia	Trenčin	Nitrianska pahorkatina Mts, Látkovce village, NNE from the village	48.71886111	18.36469444	R. Hrivnák	1	134		35	0.05329	IB 45979
He_20	Hacquetia epipactis	Slovakia	Banska Bystrica	Zvolenská kotlina basin, between Banská Bystrica town and Horná Mičiná village	48.71563889	19.17611111	R. Hrivnák	5	252–256		142	0.05818	IB 45980
He_21	Hacquetia epipactis	Austria	Carinthia	Bad Eisenkappel	46.50086944	14.5916	Julian Haider	3	259–261		34	0.05497	IB 45981
He_22	Hacquetia epipactis	Slovenia	Tržič	Trzic	46.39785	14.33876111	Julian Haider	2	257–258		518	0.09399	IB 45982
He_23	Hacquetia epipactis	Slovenia	Tolmin	4 km SE of Idrsko, beside the street	46.2143	13.61463889	Simon Stifter	2	135–136		89	0.07359	IB 45983
He_24	Hacquetia epipactis	Slovenia	Tolmin	Klavze, 0.25 km S from baca river	46.1584	13.814	Simon Stifter	3	237–239		14	0.03531	IB 45984
He_25	Hacquetia epipactis	Slovenia	Škofja Loka	E of Praprotno get over the river, take road on the left for 0.3 km, forest on E	46.1972	14.2654	Simon Stifter	3	231–233		18	0.03841	IB 45985
He_26	Hacquetia epipactis	Slovenia	Domžale	0.5 km W of Cesnjice pri Moravcah	46.1247	14.737	Simon Stifter	3	234–236		15	0.03529	IB 45986
He_27	Hacquetia epipactis	Slovenia	Slovenska Bistrica	from Zgornje Polycane take the street to Na Boc until a large meadow (2 km)	46.2823	15.588	Simon Stifter	3	228–230		26	0.03874	IB 45987
He_28	Hacquetia epipactis	Croatia	Krapina-Zagorje	Strahinjčica, above Gorjani Sutinski	46.1805888888889	15.9321138888889	Lj. Borovečki-Voska	3	225–227		20	0.03918	IB 45988
He_29	Hacquetia epipactis	Croatia	Krapina-Zagorje	Strahinjčica, Radoboj	46.18231111	15.93875	Ivana Rešetnik	3	213–215		26	0.03939	IB 45989
He_30	Hacquetia epipactis	Slovenia	Nova Gorica	1 km W of Vogrsko on Highway H4, go 0.5 km N	45.917	13.685	Simon Stifter	3	216–218		24	0.04178	IB 45990
He_31	Hacquetia epipactis	Slovenia	Cerknica	on Mt. Slivnica (Cerknica) behind the Hut: Dom na Slivnici	45.78951111	14.40618889	Simon Stifter	3	219–221		44	0.04403	IB 45991
He_32	Hacquetia epipactis	Slovenia	Šmarje pri Jelšah	2 km SW of Trebce take a small street which brings you to a farm S of Bistrica river	46.033	15.624	Simon Stifter	3	222–224		26	0.04845	IB 45992
He_33	Hacquetia epipactis	Croatia	Primorje-Gorski Kotar	NP Risnjak, Lazac	45.45237222	14.59974444	Ivana Rešetnik	3	174–176		36	0.04017	IB 45993
He_34	Hacquetia epipactis	Croatia	Primorje-Gorski Kotar	NP Risnjak, Malo Selo	45.43163056	14.70068611	Ivana Rešetnik	3	246–248		30	0.03863	IB 45994
He_35	Hacquetia epipactis	Slovenia	Kočevje	1.5 km S of Borovec pri Kocevski Reki	45.5368	14.7812	Simon Stifter	3	143–145		25	0.04866	IB 45995
He_36	Hacquetia epipactis	Croatia	Primorje-Gorski Kotar	Mala Lešnica	45.43750556	14.85233889	Ivana Rešetnik	3	177–179		77	0.04748	IB 45996
He_37	Hacquetia epipactis	Slovenia	Črnomelj	from Crmosnjece go to Komarna Vas Farm, 1 km NW	45.682	15.068	Simon Stifter	3	240–242		31	0.03936	IB 45997
He_38	Hacquetia epipactis	Croatia	Zagreb	Žumberak, Sopotski slap	45.76453889	15.39681111	Ivana Rešetnik	2	156–157		186	0.06727	IB 45998
He_39	Hacquetia epipactis	Croatia	Zagreb	Samoborsko gorje, Žužići	45.77854167	15.65036944	Ivana Rešetnik	3	158–160		376	0.10439	IB 45999
He_40	Hacquetia epipactis	Croatia	Krapina-Zagorje	Medvednica, Glavica	45.85049444	15.885875	Ivana Rešetnik	3	148–150		62	0.04973	IB 46127
He_41	Hacquetia epipactis	Croatia	Karlovac	Generalski Stol	45.35328611	15.37976667	D. Škrtić	3	151–153		76	0.05147	IB 46128
He_42	Hacquetia epipactis	Croatia	Karlovac	Klek, Soviljica	45.248775	15.16057778	Ivana Rešetnik	3	140–142		43	0.0375	IB 46129
He_43	Hacquetia epipactis	Croatia	Lika-Senj	Plitvice, Kapela Korenička-Rudanovac	44.79699167	15.68327222	Ivana Rešetnik	3	180–182		26	0.03397	IB 46130
