## Supplementary Table 2 for "Spatiotemporal diversification of forest understorey species reveals the existence of multiple Pleistocene forest refugia in Central Europe"

### Sheet: TableA2
Spatiotemporal diversification of forest understorey species reveals the existence of multiple Pleistocene forest refugia in Central Europe
Camille Voisin, Philipp Kirschner*, Eliška Záveská, Božo Frajman, Karl Hülber, Johannes Wessely, Wolfgang Willner, Peter Schönswetter & Pau Carnicero
*Correspondence: Philipp Kirschner (philipp.kirschner@gmail.com)
Supplementary Table 2. Results of all 2D genetic demographic models tested for pairwise comparisons of geo-genetic groups. AIC, Akaike information criterion; theta, effective mutation rate of the reference population; nuA, ancestral population size; nu, population size; m12, migration rate from 1 to 2; m21, migration rate from 2 to 1; T, time parameter; s, fraction of ancestral population running…
Species	From	To	Allele numbers	Sum of SFS	Model	log-likelihood	AIC	chi-squared	theta	nuA	nu1	nu2	m12	m21	T1	T2	s	ωi
A. foetida	Af_nAlps	Af_Center	22/138	6482-04-01	founder_sec_contact_asym_two_epoch	-1201.39	2418.78	366.68	1192.34	0.2919	0.1103	7937-04-01	6008-09-01	1.0138	0.0926	0.0379	0.5	9.96E-01
A. foetida	Af_nAlps	Af_Center			founder_asym	-1209.87	2429.74	407.1	302.76			17.7139	7295-01-01	0.2578	0.9522		0.4641	4.15E-03
A. foetida	Af_nAlps	Af_Center			founder_anc_asym_two_epoch	-1285.09	2586.18	10707.95	458.72	0.6465	7913-02-01	14.4998	0.3039	9889-03-01	0.5653	0.0537	0.037	4.44E-37
A. foetida	Af_nAlps	Af_Center			founder_no_mig_two_epoch	-1418.24	2848.48	1231.57	326.21	4576-01-01	0.093	19.0319			0.0105	0.2215	0.4874	4.90E-94
A. foetida	Af_nAlps	Af_Center			founder_nomig	-1679.72	3365.44	1638.89	598.23					19.9603	0.1595		0.4999	2.71E-206
A. foetida	Af_nAlps	Af_Center			vic_sec_contact_asym_mig	-3978.03	7966-06-01	235753.24	1566.73	0.0866	9535-09-01				0.6253	3.723	0.4995	0.00E+00
A. foetida	Af_nAlps	Af_Center			vic_anc_asym_mig	-4930.26	9870.52	9862.22	1675.88				9.992	0.0533	4816-03-01	0.0184	0.4994	0.00E+00
A. foetida	Af_nAlps	Af_Center			vic_no_mig	-5715.3	11434.6	15166.73	1215.9						0.0486		0.5	0.00E+00
A. foetida	Af_Center	Af_nAlps	138/22		founder_sec_contact_asym_two_epoch	-1382.26	2780.52	16353.75	466.96	2472-12-01	9539-02-01	0.0839	8738-05-01	8814-09-01	7585-01-01	2618-05-01	0.0115	2.80E-79
A. foetida	Af_Center	Af_nAlps			founder_anc_asym_two_epoch	-1390.56	2797-12-01	4326.39	604.54	2762-08-01	0.1884	0.3675	3196-09-01	0.2708	6065-02-01	0.0372	0.0878	6.96E-83
A. foetida	Af_Center	Af_nAlps			founder_asym	-1547.06	3104-12-01	21048.73	2856.57			0.0574	19.8461	7.1775	0.7825		0.0119	1.51E-149
A. foetida	Af_Center	Af_nAlps			vic_sec_contact_asym_mig	-1975.44	3960.88	10657.89	2133.54				9938-09-01	5.314	0.3212	7.1338	0.0558	0.00E+00
A. foetida	Af_Center	Af_nAlps			vic_anc_asym_mig	-2161.98	4333.96	2578.53	1996.44				9891-09-01	4.0852	5425-04-01	0.0101	0.0856	0.00E+00
A. foetida	Af_Center	Af_nAlps			founder_nomig	-3621.75	7249-05-01	5947.37	1115.85			16.5539			0.0229		0.0101	0.00E+00
A. foetida	Af_Center	Af_nAlps			founder_no_mig_two_epoch	-3630.3	7272-06-01	5930.46	94.59	9739-11-01	9116-01-01	8144-04-01			0.1348	0.0859	0.01	0.00E+00
A. foetida	Af_Center	Af_nAlps			vic_no_mig	-3715.74	7435.48	6103.77	1154.21						0.0142		0.0475	0.00E+00
A. foetida	Af_cBalk	Af_Center	24/138	6821.39	founder_asym	-1125.48	2260.96	267.52	387.83			18.7085	6862-03-01	0.2849	0.7265		0.1749	1.00E+00
A. foetida	Af_cBalk	Af_Center			founder_anc_asym_two_epoch	-1140.51	2297-02-01	359.63	286.37	5655-01-01	8816-06-01	19.2378	7729-07-01	0.4351	0.9315	0.0983	0.1055	1.48E-08
A. foetida	Af_cBalk	Af_Center			founder_sec_contact_asym_two_epoch	-1177.22	2370.44	349.24	553.75	0.7447	0.5741	9.0741	4016-05-01	0.6553	0.0969	0.1413	0.3079	1.69E-24
A. foetida	Af_cBalk	Af_Center			founder_no_mig_two_epoch	-1348.01	2708-02-01	847.13	400.28	3655-01-01	2001-02-01	16.6682			0.0103	0.1717	0.0943	8.36E-98
A. foetida	Af_cBalk	Af_Center			founder_nomig	-1734.79	3475.58	1580.64	728.56			19.9984			0.1056		0.4178	1.77E-264
A. foetida	Af_cBalk	Af_Center			vic_sec_contact_asym_mig	-3443.8	6897-06-01	5946.68	1648.67				0.0237	9962-09-01	6.333	3.0543	0.4997	0.00E+00
A. foetida	Af_cBalk	Af_Center			vic_anc_asym_mig	-3914.53	7839-06-01	7513.94	1592.18				0.5227	8432-09-01	2.288	0.0105	0.4998	0.00E+00
A. foetida	Af_cBalk	Af_Center			vic_no_mig	-5004.23	10012.46	10936.35	1259.41						0.0203		0.5	0.00E+00
A. foetida	Af_Center	Af_cBalk	138/24		founder_anc_asym_two_epoch	-1325.25	2666-05-01	714.9	249.45	9968-12-01	14.382	7157-03-01	7767-09-01	2112-01-01	8826-01-01	0.2709	0.0104	8.67E-89
A. foetida	Af_Center	Af_cBalk			founder_sec_contact_asym_two_epoch	-1460.09	2936.18	1651.25	718.92	7796-07-01	0.9049	0.493	3114-08-01	0.1617	0.865	7383-07-01	0.2838	2.39E-147
A. foetida	Af_Center	Af_cBalk			founder_asym	-1489.21	2988.42	1355.5	2410-02-01			0.3046	19.962	0.3363	0.566		0.0171	1.08E-158
A. foetida	Af_Center	Af_cBalk			vic_sec_contact_asym_mig	-2221.6	4453-02-01	2384.57	2067.52				9997-09-01	2833-01-01	0.1993	7137-09-01	0.1486	0.00E+00
A. foetida	Af_Center	Af_cBalk			vic_anc_asym_mig	-2432.66	4875.32	2874-03-01	1966.95				9922-09-01	8465-01-01	4879-02-01	0.01	0.1623	0.00E+00
A. foetida	Af_Center	Af_cBalk			founder_no_mig_two_epoch	-3551.75	7115-05-01	5831.44	176.69	4023-06-01	0.2754	6497-07-01			0.0388	0.1752	0.01	0.00E+00
A. foetida	Af_Center	Af_cBalk			founder_nomig	-3561.25	7128-05-01	5758.38	1148.03			19.5121			0.0269		0.0266	0.00E+00
A. foetida	Af_Center	Af_cBalk			vic_no_mig	-3863.28	7730.56	6489.55	1203.86						0.0166		0.1194	0.00E+00
A. foetida	Af_cBalk	Af_Carp	30/50	3339.28	founder_anc_asym_two_epoch	-744.57	1505.14	233	369.64	4907-01-01	0.1259	5688-03-01	9632-03-01	0.5548	0.6818	0.0508	0.0583	1.00E+00
A. foetida	Af_cBalk	Af_Carp			founder_asym	-758.4	1526.8	283.96	494.18			5412-03-01	9689-03-01	0.4625	0.5614		0.0668	1.98E-05
A. foetida	Af_cBalk	Af_Carp			founder_sec_contact_asym_two_epoch	-802.5	1621	303.04	88.02	6026-04-01	9522-06-01	15.0644	0.8133	0.0965	0.6978	0.9386	0.0597	6.94E-26
A. foetida	Af_cBalk	Af_Carp			founder_no_mig_two_epoch	-929.52	1871.04	591.37	101.48	4.742	3076-06-01	19.7814			0.1	0.4667	0.0466	3.51E-80
A. foetida	Af_cBalk	Af_Carp			founder_nomig	-976.92	1959.84	662.31	518.43			19.8708			0.1031		0.1579	1.83E-99
A. foetida	Af_cBalk	Af_Carp			vic_anc_asym_mig	-1137.3	2284-06-01	1064.18	938.5				9964-09-01	0.1743	3789-04-01	0.0104	0.4952	5.53E-170
A. foetida	Af_cBalk	Af_Carp			vic_sec_contact_asym_mig	-1149.06	2308-12-01	1119.94	956.61				9324-09-01	0.0115	0.5165	8432-09-01	0.4999	4.32E-175
A. foetida	Af_cBalk	Af_Carp			vic_no_mig	-1498.26	3000.52	1845.3	675.92						0.0538		0.5	0.00E+00
A. foetida	Af_Carp	Af_cBalk	50/30		founder_anc_asym_two_epoch	-826.63	1669.26	602.39	198.75	8303-04-01	7372-05-01	4.0137	3567-09-01	0.3574	6172-02-01	0.3045	0.0561	2.30E-36
A. foetida	Af_Carp	Af_cBalk			founder_asym	-915.34	1840.68	922.68	559.08			8219-01-01	3292-03-01	1.0196	2917-01-01		0.0107	1.38E-73
A. foetida	Af_Carp	Af_cBalk			founder_sec_contact_asym_two_epoch	-986.05	1988-01-01	855.37	271.8	5037-01-01	0.1303	3.1638	8302-01-01	0.2805	0.0632	0.7311	0.0114	1.34E-105
A. foetida	Af_Carp	Af_cBalk			founder_no_mig_two_epoch	-1085.19	2182.38	944.32	76.12	7397-06-01	0.7752	8454-12-01			0.011	0.8236	0.0109	8.69E-148
A. foetida	Af_Carp	Af_cBalk			vic_anc_asym_mig	-1139.09	2288.18	1057.43	921.84				0.2294	9983-09-01	2545-09-01	0.0107	0.4924	9.23E-171
A. foetida	Af_Carp	Af_cBalk			vic_sec_contact_asym_mig	-1148.34	2306.68	1101.25	938.53				0.0211	9345-09-01	0.1	7.1534	0.4825	8.87E-175
A. foetida	Af_Carp	Af_cBalk			founder_nomig	-1169.56	2345-12-01	1093.63	557.68			19.7838			0.09		0.1487	3.99E-183
A. foetida	Af_Carp	Af_cBalk			vic_no_mig	-1487.97	2979.94	1781.47	673.28						0.0533		0.4437	0.00E+00
A. foetida	Af_nApen	Af_Center	7/140	6318.24	founder_anc_asym_two_epoch	-646.4	1308.8	120.26	307.99	0.8211	5518-02-01	19.5667	6588-09-01	2127-05-01	0.7916	0.0967	0.3387	1.00E+00
A. foetida	Af_nApen	Af_Center			founder_asym	-681.77	1373.54	172.61	339.96			19.8612	2.1721	0.5229	0.6827		0.369	8.75E-15
A. foetida	Af_nApen	Af_Center			founder_no_mig_two_epoch	-769.91	1551.82	369.88	339.48	2748-01-01	6006-02-01	16.6586			0.0119	0.2437	0.1302	1.69E-53
A. foetida	Af_nApen	Af_Center			founder_sec_contact_asym_two_epoch	-852.54	1721.08	2190.38	654.77	0.461	6108-01-01	6.0693	0.0666	7.569	6223-06-01	6068-06-01	0.0193	2.98E-90
A. foetida	Af_nApen	Af_Center			founder_nomig	-1002.91	2011.82	755.56	574.93			19.9538			0.1827		0.4986	2.19E-153
A. foetida	Af_nApen	Af_Center			vic_sec_contact_asym_mig	-2953	5916	5932.88	1619.99				0.0416	9483-09-01	0.3146	3563-08-01	0.4993	0.00E+00
A. foetida	Af_nApen	Af_Center			vic_anc_asym_mig	-3756.65	7523-03-01	7704-11-01	1869.92				8875-09-01	0.1535	4.0879	0.01	0.4999	0.00E+00
A. foetida	Af_nApen	Af_Center			vic_no_mig	-4237.08	8478.16	16679.45	1207.36						0.01		0.4999	0.00E+00
A. foetida	Af_Center	Af_nApen	140/7		founder_anc_asym_two_epoch	-689.23	1394.46	221.77	294.73	17.7483	12.039	0.8187	8.263	2961-03-01	9157-04-01	0.1441	0.0114	2.51E-19
A. foetida	Af_Center	Af_nApen			founder_sec_contact_asym_two_epoch	-810.06	1636.12	1765.8	540.93	17.4361	3536-06-01	0.1991	6.846	1929-04-01	1.339	6117-03-01	0.4849	8.38E-72
A. foetida	Af_Center	Af_nApen			founder_asym	-982.94	1975.88	1628.28	2733.48			0.0819	19.9936	5575-05-01	0.7037		0.0104	1.40E-145
A. foetida	Af_Center	Af_nApen			vic_sec_contact_asym_mig	-1451.55	2913-01-01	1800.97	2123-07-01				9971-09-01	3458-02-01	0.133	3.937	0.0785	0.00E+00
A. foetida	Af_Center	Af_nApen			vic_anc_asym_mig	-1574.05	3158-01-01	1946.96	2058.82				9849-09-01	2.0748	8938-09-01	0.0101	0.0928	0.00E+00
A. foetida	Af_Center	Af_nApen			founder_nomig	-3041.68	6089.36	5587.85	1116.85			19.9431			0.0209		0.01	0.00E+00
A. foetida	Af_Center	Af_nApen			founder_no_mig_two_epoch	-3073.39	6158.78	5699.25	57.09	19.6003	0.0272	12.403			0.2135	0.2225	0.01	0.00E+00
A. foetida	Af_Center	Af_nApen			vic_no_mig	-3130.59	6265.18	5801.97	1134.86						0.01		0.0371	0.00E+00
A. foetida	Af_wAlps	Af_Center	10/82	9050.76	founder_asym	-938.6	-4715	414.81	849.65			16.0543	4677-01-01	0.5064	0.3237		0.4988	1.00E+00
A. foetida	Af_wAlps	Af_Center			founder_anc_asym_two_epoch	-949.33	1914.66	644.74	1206.92	0.7492	2.1652	8.0741	0.1752	2576-04-01	0.1284	0.0476	0.4961	1.09E-06
A. foetida	Af_wAlps	Af_Center			founder_sec_contact_asym_two_epoch	-957.17	1930.34	507.14	4280.76	0.2022	17.576	6419-01-01	5671-08-01	7711-03-01	0.0343	0.0223	0.4943	4.29E-10
A. foetida	Af_wAlps	Af_Center			founder_no_mig_two_epoch	-1009.21	2030.42	558.59	827.52	1.1258	2.366	9832-10-01			0.0225	0.1514	0.4983	7.95E-32
A. foetida	Af_wAlps	Af_Center			founder_nomig	-1148.2	146919	731.77	1071.18			19.9415			0.1576		0.4992	6.93E-91
A. foetida	Af_wAlps	Af_Center			vic_sec_contact_asym_mig	-2958.58	5927.16	15087.33	2516.86				0.0107	9028-09-01	0.0869	7881-09-01	0.4999	0.00E+00
A. foetida	Af_wAlps	Af_Center			vic_anc_asym_mig	-3159.87	6329.74	6619.66	2534.85				0.1118	8992-09-01	8558-09-01	0.01	0.4997	0.00E+00
A. foetida	Af_wAlps	Af_Center			vic_no_mig	-4829.14	9662.28	10930.32	1915.52						0.0535		0.5	0.00E+00
A. foetida	Af_Center	Af_wAlps	82/10		founder_anc_asym_two_epoch	-968.78	1953.56	748.9	674.49	7118-08-01	0.0726	0.3108	6721-05-01	4.0519	2.127	0.0532	0.0146	3.89E-15
A. foetida	Af_Center	Af_wAlps			founder_sec_contact_asym_two_epoch	-1012.92	2041.84	1826.2	499.5	13.8264	9301-01-01	0.0872	3.0852	9665-08-01	1.0747	5245-09-01	0.1398	2.63E-34
A. foetida	Af_Center	Af_wAlps			founder_asym	-1178.22	2366.44	4081.91	4473.71			0.0332	19.2498	19.9331	6786-02-01		0.0616	8.60E-105
A. foetida	Af_Center	Af_wAlps			vic_sec_contact_asym_mig	-1331.48	2672.96	2476.38	3275.99				9957-09-01	9.861	0.8536	3.1366	0.0518	2.37E-171
A. foetida	Af_Center	Af_wAlps			vic_anc_asym_mig	-1424.61	2859.22	1517.26	3073-05-01				9926-09-01	4058-05-01	2.1172	0.0102	0.1001	8.48E-212
A. foetida	Af_Center	Af_wAlps			founder_nomig	-2519.98	5045.96	4058.99	1778.6			0.6769			0.0167		0.01	0.00E+00
A. foetida	Af_Center	Af_wAlps			founder_no_mig_two_epoch	-2521.4	5054-08-01	4062-09-01	94.85	18.7535	0.2554	2303-02-01			0.166	0.1674	0.0108	0.00E+00
A. foetida	Af_Center	Af_wAlps			vic_no_mig	-2553.64	5111.28	4123.18	1793.79						0.0132		0.0345	0.00E+00
C. trifolia	Ct_seAlps	Ct_nAlps	2022-12-04	4965.76	vic_sec_contact_asym_mig	-119.43	248.86	20.83	1126.58				9238-05-01	2.641	2.167	0.2701	0.3805	9.96E-01
C. trifolia	Ct_seAlps	Ct_nAlps			founder_sec_contact_asym_two_epoch	-124.58	265.16	31.15	662.44	1.242	0.3439	0.6191	5406-02-01	6049-01-01	4.0862	0.7125	0.0814	2.88E-04
C. trifolia	Ct_seAlps	Ct_nAlps			founder_asym	-139.47	288.94	61.62	1765.61			0.2387	7845-04-01	19.9403	0.028		0.0129	1.97E-09
C. trifolia	Ct_seAlps	Ct_nAlps			founder_anc_asym_two_epoch	-138.76	293.52	59.41	158.42	12.1147	0.0995	8549-01-01	0.5989	0.644	6438-05-01	0.0213	0.4881	2.00E-10
C. trifolia	Ct_seAlps	Ct_nAlps			vic_anc_asym_mig	-175.22	360.44	132.35	1638.3				3.768	2797-09-01	9344-02-01	0.0102	0.2013	5.87E-25
C. trifolia	Ct_seAlps	Ct_nAlps			founder_nomig	-188.02	382.04	162.66	1704.26			3886-03-01			0.0259		0.0215	1.20E-29
C. trifolia	Ct_seAlps	Ct_nAlps			founder_no_mig_two_epoch	-197.49	406.98	178.89	99.67	17.33	0.549	7937-01-01			0.0337	0.3476	0.4994	4.60E-35
C. trifolia	Ct_seAlps	Ct_nAlps			vic_no_mig	-201.54	407.08	189.16	1701.37						0.0287		0.1341	4.38E-35
C. trifolia	Ct_nAlps	Ct_seAlps	2022-04-12		founder_sec_contact_asym_two_epoch	-121.95	259.9	26.37	569.76	0.9052	0.0509	1.0135	2876-01-01	7857-03-01	7189-05-01	0.4321	0.0853	3.99E-03
C. trifolia	Ct_nAlps	Ct_seAlps			founder_asym	-195.18	400.36	174.02	794.95			8871-01-01	8506-02-01	5322-01-01	8038-09-01		0.4996	1.26E-33
C. trifolia	Ct_nAlps	Ct_seAlps			founder_anc_asym_two_epoch	-241.25	498.5	276.76	644.64	4439-02-01	3033-01-01	2.0728	0.4355	3.1265	0.5214	0.0323	0.4965	6.16E-55
C. trifolia	Ct_nAlps	Ct_seAlps			vic_anc_asym_mig	-261.49	532.98	303.33	1607.03				2844-02-01	7.1657	0.5312	0.0101	0.4993	2.01E-62
C. trifolia	Ct_nAlps	Ct_seAlps			vic_sec_contact_asym_mig	-263.13	536.26	301.96	1521.64				3021-02-01	3109-04-01	0.1594	3.0379	0.4995	3.89E-63
C. trifolia	Ct_nAlps	Ct_seAlps			founder_nomig	-291.9	589.8	381.87	1488.66			6.204			0.089		0.5	9.20E-75
C. trifolia	Ct_nAlps	Ct_seAlps			founder_no_mig_two_epoch	-289.83	591.66	377.61	142.98	4145-10-01	0.2735	17.4197			0.1744	0.7555	0.4993	3.63E-75
C. trifolia	Ct_nAlps	Ct_seAlps			vic_no_mig	-334.46	672.92	448.56	1520.61						0.0667		0.5	8.22E-93
C. trifolia	Ct_seAlps	Ct_cBalk	2022-08-08	4187.17	vic_sec_contact_asym_mig	-136.26	282.52	16.28	802.39				4.1124	4.653	3376-09-01	5149-01-01	0.2242	9.75E-01
C. trifolia	Ct_seAlps	Ct_cBalk			founder_sec_contact_asym_two_epoch	-137.12	290.24	18.41	1007.53	0.6637	0.8117	0.1987	6806-05-01	8891-04-01	2502-09-01	2555-01-01	0.1063	2.05E-02
C. trifolia	Ct_seAlps	Ct_cBalk			founder_asym	-141.63	293.26	27.31	1615.24			0.0617	6161-06-01	18.9328	0.3806		0.4816	4.54E-03
C. trifolia	Ct_seAlps	Ct_cBalk			founder_anc_asym_two_epoch	-141.73	299.46	27.48	176.7	4177-09-01	1.1083	0.8881	3152-07-01	8239-03-01	3281-01-01	0.1824	0.4587	2.04E-04
C. trifolia	Ct_seAlps	Ct_cBalk			founder_nomig	-176.59	359.18	98.22	1371.31			0.0165			0.015		0.4996	2.20E-17
C. trifolia	Ct_seAlps	Ct_cBalk			founder_no_mig_two_epoch	-178.66	369.32	102.76	112.76	12.1237	0.2873	0.3479			0.1327	0.0437	0.4319	1.38E-19
C. trifolia	Ct_seAlps	Ct_cBalk			vic_no_mig	-186.02	376.04	116.86	1360.33						0.0129		0.0473	4.80E-21
C. trifolia	Ct_seAlps	Ct_cBalk			vic_anc_asym_mig	-196.55	403.1	138.15	1324.26				0.7276	9.0987	0.0215	0.0161	0.1241	6.39E-27
C. trifolia	Ct_cBalk	Ct_seAlps			vic_sec_contact_asym_mig	-162.69	335.38	66.46	702.52				0.8776	8557-05-01	9889-09-01	0.701	0.4988	3.24E-12
C. trifolia	Ct_cBalk	Ct_seAlps			founder_sec_contact_asym_two_epoch	-175.37	366.74	95.9	571.68	0.2367	1.584	2.1083	8001-06-01	0.9971	5721-01-01	5841-09-01	0.1804	5.02E-19
C. trifolia	Ct_cBalk	Ct_seAlps			founder_asym	-249.36	508.72	227.86	1339.16			0.4497	0.0894	8109-07-01	0.2536		0.4999	7.42E-50
C. trifolia	Ct_cBalk	Ct_seAlps			vic_anc_asym_mig	-263.03	536.06	247.82	1313.59				0.5675	7806-07-01	0.2613	0.0102	0.499	8.58E-56
C. trifolia	Ct_cBalk	Ct_seAlps			founder_anc_asym_two_epoch	-285.33	586.66	299.43	70.91	18.4506	0.2758	19.1755	0.0238	2013-03-01	2799-02-01	4864-01-01	0.499	8.83E-67
C. trifolia	Ct_cBalk	Ct_seAlps			founder_no_mig_two_epoch	-336.62	685.24	396.75	304.82	8727-03-01	0.2439	4275-04-01			0.0202	0.3418	0.4997	3.46E-88
C. trifolia	Ct_cBalk	Ct_seAlps			founder_nomig	-342.21	690.42	405.87	1179.98			2.686			0.0942		0.4998	2.60E-89
C. trifolia	Ct_cBalk	Ct_seAlps			vic_no_mig	-391.12	786.24	467.9	1247.25						0.0691		0.5	4.05E-110
C. trifolia	Ct_nAlps	Ct_Carp	2022-06-16	4471.24	vic_sec_contact_asym_mig	-172.55	355.1	17.36	1025.61				9618-09-01	3222-09-01	2.1358	0.351	0.1333	8.05E-01
C. trifolia	Ct_nAlps	Ct_Carp			founder_sec_contact_asym_two_epoch	-177.45	370.9	27.53	124.53	12.1233	10.0866	0.3183	2.1176	5.0576	5.0126	1.0451	0.2217	2.98E-04
C. trifolia	Ct_nAlps	Ct_Carp			founder_asym	-185.01	380.02	43.6	1561.99			0.1455	19.9676	0.3689	0.1677		0.4976	3.12E-06
C. trifolia	Ct_nAlps	Ct_Carp			founder_anc_asym_two_epoch	-188.1	392.2	48.57	181.77	5652-08-01	0.1528	0.8325	2086-07-01	0.8907	0.4374	0.0859	0.1489	7.07E-09
C. trifolia	Ct_nAlps	Ct_Carp			founder_no_mig_two_epoch	-240.28	492.56	148.16	63.24	19.9355	2645-01-01	0.1838			0.0318	0.0103	0.0115	1.14E-30
C. trifolia	Ct_nAlps	Ct_Carp			vic_no_mig	-249.6	503.2	164.4	1250.06						0.01		0.0478	5.58E-33
C. trifolia	Ct_nAlps	Ct_Carp			founder_nomig	-249.5	505	165.01	1248.21			0.7975			0.01		0.0105	2.27E-33
C. trifolia	Ct_nAlps	Ct_Carp			vic_anc_asym_mig	-302.5	615	258.44	1304.99				2925-06-01	5297-09-01	2.1857	0.0104	0.2139	2.95E-57
C. trifolia	Ct_Carp	Ct_nAlps	6/16		founder_sec_contact_asym_two_epoch	-170.97	357.94	15.41	333.78	0.4663	0.266	3.071	4538-02-01	3.763	7085-09-01	0.9002	0.0375	1.95E-01
C. trifolia	Ct_Carp	Ct_nAlps			vic_sec_contact_asym_mig	-238.82	487.64	141.66	644.26				1.0632	5478-09-01	8685-09-01	0.4119	0.4998	1.33E-29
C. trifolia	Ct_Carp	Ct_nAlps			founder_asym	-274.95	559.9	205.31	1299.43			0.5667	0.0914	7707-11-01	0.2478		0.4977	2.72E-45
C. trifolia	Ct_Carp	Ct_nAlps			founder_anc_asym_two_epoch	-290.09	596.18	234.01	88.63	13.6826	8708-02-01	10.944	0.039	0.7336	3.0696	0.1034	0.4997	3.60E-53
C. trifolia	Ct_Carp	Ct_nAlps			vic_anc_asym_mig	-334.74	679.48	292.77	1312.69				1.0112	9903-09-01	0.3448	0.0102	0.4998	2.94E-71
C. trifolia	Ct_Carp	Ct_nAlps			founder_no_mig_two_epoch	-387.21	786.42	411.8	194.23	8393-05-01	3.804	4103-09-01			0.1079	0.2316	0.4991	1.76E-94
C. trifolia	Ct_Carp	Ct_nAlps			founder_nomig	-390.73	787.46	412.92	1142.64			3.1477			0.0567		0.4999	1.05E-94
C. trifolia	Ct_Carp	Ct_nAlps			vic_no_mig	-445.79	895.58	495.74	1229.68						0.0353		0.5	3.48E-118
C. trifolia	Ct_sAlps	Ct_nApen	2022-05-07	2629-11-01	vic_sec_contact_asym_mig	-88.4	186.8	25.25	571.18				4.0337	2805-05-01	7308-08-01	0.9455	0.076	8.72E-01
C. trifolia	Ct_sAlps	Ct_nApen			founder_asym	-90.32	190.64	28.92	1169.94			0.0445	3338-09-01	2054-05-01	0.2354		0.4848	1.28E-01
C. trifolia	Ct_sAlps	Ct_nApen			founder_sec_contact_asym_two_epoch	-92.99	201.98	33.61	293.65	7519-03-01	4374-01-01	0.2744	2.0774	0.8278	0.0575	0.3689	0.481	4.41E-04
C. trifolia	Ct_sAlps	Ct_nApen			founder_anc_asym_two_epoch	-98.36	212.72	43.15	111.17	2232-11-01	3.992	0.1454	2022-05-01	5.0265	4.1747	0.0354	0.2351	2.05E-06
C. trifolia	Ct_sAlps	Ct_nApen			vic_anc_asym_mig	-101.5	213	51.17	1014.04				6329-09-01	0.9235	0.0725	0.0108	0.0864	1.78E-06
C. trifolia	Ct_sAlps	Ct_nApen			vic_no_mig	-117.74	239.48	80.38	952.2						0.01		0.0148	3.17E-12
C. trifolia	Ct_sAlps	Ct_nApen			founder_nomig	-117.71	241.42	80.22	952.25			0.0181			0.01		0.0122	1.20E-12
C. trifolia	Ct_sAlps	Ct_nApen			founder_no_mig_two_epoch	-116.1	244.2	77.56	52.15	18.3759	0.1919	0.0676			0.0152	0.0398	0.0627	2.99E-13
C. trifolia	Ct_nApen	Ct_sAlps	2022-07-05		founder_sec_contact_asym_two_epoch	-104.57	225.14	54.1	195.42	0.7459	5061-01-01	2515-04-01	0.5435	0.7029	9206-07-01	7458-01-01	0.187	4.12E-09
C. trifolia	Ct_nApen	Ct_sAlps			vic_sec_contact_asym_mig	-129.06	268.12	105.8	328.38				0.536	5.1378	7282-09-01	0.3884	0.4966	1.91E-18
C. trifolia	Ct_nApen	Ct_sAlps			founder_asym	-167.34	344.68	175.86	317.84			4332-03-01	0.7667	0.5969	9118-09-01		0.4976	4.54E-35
C. trifolia	Ct_nApen	Ct_sAlps			founder_anc_asym_two_epoch	-195.63	407.26	230.79	436.11	0.5929	2717-04-01	6398-02-01	0.7014	0.8998	2402-08-01	0.0101	0.1692	1.17E-48
C. trifolia	Ct_nApen	Ct_sAlps			vic_anc_asym_mig	-279.11	568.22	339.61	959.97				0.1292	2144-04-01	0.7153	0.01	0.4997	1.31E-83
C. trifolia	Ct_nApen	Ct_sAlps			founder_no_mig_two_epoch	-322.58	657.16	456.3	87.95	2612-08-01	0.1325	16.9485			0.07	7672-01-01	0.4996	6.35E-103
C. trifolia	Ct_nApen	Ct_sAlps			founder_nomig	-348.29	702.58	518.32	730.11			13.2553			0.2114		0.4999	8.71E-113
C. trifolia	Ct_nApen	Ct_sAlps			vic_no_mig	-523.01	1050.02	806.73	862.85						0.1186		0.5	3.12E-188
C. trifolia	Ct_seAlps	Ct_nBalk	2023-10-06	5117-09-01	vic_sec_contact_asym_mig	-126.38	262.76	7.0	1091.87				7064-08-01	8203-03-01	3089-03-01	0.7047	0.4953	9.86E-01
C. trifolia	Ct_seAlps	Ct_nBalk			founder_sec_contact_asym_two_epoch	-127.6	271.2	9.53	1595.8	0.4598	0.8782	0.2959	9.1714	6984-08-01	9218-03-01	2076-01-01	0.1032	1.45E-02
C. trifolia	Ct_seAlps	Ct_nBalk			founder_anc_asym_two_epoch	-139.9	295.8	34.37	103.72	19.9702	2195-10-01	3.1065	0.2791	2.58	6034-09-01	0.1728	0.4974	6.59E-08
C. trifolia	Ct_seAlps	Ct_nBalk			founder_asym	-146.65	303.3	47.04	1978.49			0.1778	8.112	16.4681	4062-01-01		0.4908	1.55E-09
C. trifolia	Ct_seAlps	Ct_nBalk			founder_nomig	-165.48	336.96	84.62	1611.76			0.109			0.0214		0.499	7.61E-17
C. trifolia	Ct_seAlps	Ct_nBalk			founder_no_mig_two_epoch	-165.46	342.92	84.73	88.4	18.2123	0.0618	3.0838			0.208	0.1849	0.4965	3.86E-18
C. trifolia	Ct_seAlps	Ct_nBalk			vic_no_mig	-176.27	356.54	105.98	1587.63						0.0271		0.2578	4.26E-21
C. trifolia	Ct_seAlps	Ct_nBalk			vic_anc_asym_mig	-174.41	358.82	103.11	1540.84				8377-07-01	9543-09-01	7882-05-01	0.01	0.3628	1.36E-21
C. trifolia	Ct_nBalk	Ct_seAlps	2023-06-10		vic_sec_contact_asym_mig	-126.44	262.88	8.24	1145.16				9703-03-01	9503-08-01	2.1401	0.402	0.4922	9.99E-01
C. trifolia	Ct_nBalk	Ct_seAlps			founder_sec_contact_asym_two_epoch	-130.06	276.12	15.78	1180.9	0.3217	0.0538	0.6415	9.884	4728-05-01	4189-09-01	2.225	0.0184	1.33E-03
C. trifolia	Ct_nBalk	Ct_seAlps			founder_anc_asym_two_epoch	-160.26	336.52	75.7	94.38	17.5472	1.0519	3261-08-01	9.962	0.7361	3302-01-01	0.5541	0.4905	1.02E-16
C. trifolia	Ct_nBalk	Ct_seAlps			founder_asym	-174.22	358.44	104.57	1417.06			0.5473	8214-05-01	5435-06-01	8.17		0.4914	1.77E-21
C. trifolia	Ct_nBalk	Ct_seAlps			vic_no_mig	-186.45	376.9	127.95	1536.01						0.036		0.4999	1.74E-25
C. trifolia	Ct_nBalk	Ct_seAlps			vic_anc_asym_mig	-183.62	377.24	122.56	1537.88				1.1778	5036-05-01	0.0329	0.0108	0.4967	1.47E-25
C. trifolia	Ct_nBalk	Ct_seAlps			founder_nomig	-186.47	378.94	128.31	1534.15			0.5527			0.0364		0.4998	6.27E-26
C. trifolia	Ct_nBalk	Ct_seAlps			founder_no_mig_two_epoch	-186.52	385.04	128.23	187.69	8.1768	0.9296	3107-04-01			0.2454	0.0529	0.4991	2.97E-27
C. trifolia	Ct_nBalk	Ct_tApen	2023-05-09	3760-05-01	vic_sec_contact_asym_mig	-100.43	210.86	10.62	868.49				9655-09-01	8.1388	2.806	0.4409	0.1995	8.50E-01
C. trifolia	Ct_nBalk	Ct_tApen			founder_anc_asym_two_epoch	-99.48	214.96	9.0	259.49	6.0788	0.174	0.5185	7312-09-01	2646-04-01	0.5945	0.0389	0.1864	1.09E-01
C. trifolia	Ct_nBalk	Ct_tApen			founder_sec_contact_asym_two_epoch	-100.49	216.98	2023-07-11	99.78	16.6841	2367-01-01	0.9162	1.667	2492-02-01	0.375	9813-01-01	0.4939	3.99E-02
C. trifolia	Ct_nBalk	Ct_tApen			founder_asym	-108.63	227.26	27.27	1457.64			0.1983	19.9998	0.4492	0.1721		0.4778	2.34E-04
C. trifolia	Ct_nBalk	Ct_tApen			vic_no_mig	-146.88	297.76	103.76	1.1209						0.01		0.0596	1.15E-19
C. trifolia	Ct_nBalk	Ct_tApen			founder_nomig	-147.15	300.3	104.36	9.1207			0.2796			0.01		0.0207	3.22E-20
C. trifolia	Ct_nBalk	Ct_tApen			founder_no_mig_two_epoch	-145.94	303.88	102.04	65.11	18.57	3769-01-01	4505-07-01			0.1171	0.0465	0.01	5.38E-21
C. trifolia	Ct_nBalk	Ct_tApen			vic_anc_asym_mig	-161.63	333.26	129.96	4.1194				7847-09-01	0.6141	0.0177	0.01	0.1762	2.24E-27
C. trifolia	Ct_tApen	Ct_nBalk	2023-09-05		vic_sec_contact_asym_mig	-123.92	257.84	56.26	562.17				6466-01-01	9642-09-01	6568-09-01	0.4461	0.4992	1.00E+00
C. trifolia	Ct_tApen	Ct_nBalk			founder_asym	-151.53	313.06	105.57	1330.77			0.4314	0.0608	17.2714	0.2357		0.4946	1.02E-12
C. trifolia	Ct_tApen	Ct_nBalk			founder_sec_contact_asym_two_epoch	-149.66	315.32	110.79	407.82	0.3249	9559-01-01	8248-02-01	9038-09-01	9462-01-01	9718-01-01	9343-09-01	0.2144	3.30E-13
C. trifolia	Ct_tApen	Ct_nBalk			founder_anc_asym_two_epoch	-156.38	328.76	113.11	539.1	4832-02-01	4545-02-01	1.1848	0.1097	2578-08-01	0.5747	0.0194	0.4981	3.98E-16
C. trifolia	Ct_tApen	Ct_nBalk			vic_anc_asym_mig	-205.46	420.92	205.91	1207.61				7024-01-01	9886-09-01	0.2294	0.01	0.4984	3.87E-36
C. trifolia	Ct_tApen	Ct_nBalk			founder_nomig	-220.75	447.5	235.01	8.1132			8063-02-01			0.0449		0.5	6.54E-42
C. trifolia	Ct_tApen	Ct_nBalk			founder_no_mig_two_epoch	-219.97	451.94	234.76	315.48	5869-03-01	10.1887	7551-04-01			0.0395	0.1177	0.4989	7.11E-43
C. trifolia	Ct_tApen	Ct_nBalk			vic_no_mig	-234.72	473.44	250.1	1.1176						0.0299		0.5	1.52E-47
C. trifolia	Ct_sAlps	Ct_seAlps	2023-06-04	4279.97	vic_sec_contact_asym_mig	-80.47	170.94	33.34	1138.09				9004-09-01	7125-03-01	2.1794	0.3031	0.4343	6.31E-02
C. trifolia	Ct_sAlps	Ct_seAlps			founder_asym	-81.99	173.98	38.51	1856.95			0.2398	19.6702	9675-05-01	0.299		0.4983	2.25E-02
C. trifolia	Ct_sAlps	Ct_seAlps			founder_sec_contact_asym_two_epoch	-81.64	179.28	37.45	721.52	4912-02-01	7919-05-01	0.5265	6625-06-01	2719-04-01	3.0639	1.043	0.4589	8.69E-06
C. trifolia	Ct_sAlps	Ct_seAlps			founder_anc_asym_two_epoch	-82.89	181.78	40.46	198.73	7951-09-01	2.1722	5151-02-01	4.1061	1.1269	5648-02-01	0.1302	0.3747	1.54E-07
C. trifolia	Ct_sAlps	Ct_seAlps			vic_no_mig	-94.14	192.28	64.38	1579.57						0.01		0.0895	6.11E-17
C. trifolia	Ct_sAlps	Ct_seAlps			founder_nomig	-93.62	193.24	63.22	1580.7			0.0421			0.01		0.2784	5.44E-18
C. trifolia	Ct_sAlps	Ct_seAlps			founder_no_mig_two_epoch	-92.22	196.44	59.75	85.63	18.659	0.7981	0.4556			0.0347	0.0203	0.4896	4.23E-18
C. trifolia	Ct_sAlps	Ct_seAlps			vic_anc_asym_mig	-96.18	202.36	68.61	1559.94				2704-09-01	0.0457	0.0104	0.0104	0.1872	2.36E-20
C. trifolia	Ct_seAlps	Ct_sAlps	2023-04-06		vic_sec_contact_asym_mig	-82.93	175.86	37.54	938.25				3661-02-01	9702-09-01	4705-04-01	0.4	0.4995	7.38E-01
C. trifolia	Ct_seAlps	Ct_sAlps			founder_asym	-83.96	177.92	42.74	1726.47			0.3919	0.016	17.7862	0.2169		0.498	1.61E-01
C. trifolia	Ct_seAlps	Ct_sAlps			founder_sec_contact_asym_two_epoch	-92.85	201.7	60.64	755.22	0.6191	0.0645	1.467	7.1372	3.1112	7695-04-01	3.72	0.3009	3.27E-03
C. trifolia	Ct_seAlps	Ct_sAlps			founder_anc_asym_two_epoch	-93.26	202.52	62.59	531.09	3.0268	0.0372	9698-01-01	0.5068	5693-05-01	0.5551	0.0202	0.4961	3.29E-05
C. trifolia	Ct_seAlps	Ct_sAlps			founder_nomig	-119.5	245.0	117.16	1478.85			9724-02-01			0.0445		0.4999	1.71E-05
C. trifolia	Ct_seAlps	Ct_sAlps			founder_no_mig_two_epoch	-118.92	249.84	115.93	333.7	4267-04-01	0.0125	6188-05-01			0.027	0.176	0.4993	1.06E-05
C. trifolia	Ct_seAlps	Ct_sAlps			vic_anc_asym_mig	-120.17	250.34	115.38	1504.16				1919-01-01	9525-09-01	0.0406	0.0102	0.4989	2.14E-06
C. trifolia	Ct_seAlps	Ct_sAlps			vic_no_mig	-128.36	260.72	132.06	1499.6						0.0334		0.4999	1.11E-07
C. trifolia	Ct_nBalk	Ct_cBalk	2023-10-25	3789-05-01	vic_sec_contact_asym_mig	-307.57	625.14	27.74	809.07				8718-07-01	5916-08-01	3718-01-01	0.3433	0.1822	9.84E-01
C. trifolia	Ct_nBalk	Ct_cBalk			founder_asym	-312.59	635.18	39.06	1143.64			0.1372	15.5299	7.1492	0.2577		0.4964	6.50E-03
C. trifolia	Ct_nBalk	Ct_cBalk			founder_sec_contact_asym_two_epoch	-310.12	636.24	32.78	107.55	7971-10-01	0.2369	3423-01-01	1.1892	1.1163	0.6638	5127-01-01	0.4943	3.82E-03
C. trifolia	Ct_nBalk	Ct_cBalk			founder_anc_asym_two_epoch	-310.65	637.3	31.99	59.87	19.0545	0.5286	2.045	6294-05-01	4426-03-01	8319-01-01	0.2861	0.2816	2.25E-03
C. trifolia	Ct_nBalk	Ct_cBalk			founder_nomig	-334.94	675.88	82.97	960.1			0.0176			0.0101		0.4931	9.44E-12
C. trifolia	Ct_nBalk	Ct_cBalk			founder_no_mig_two_epoch	-334.64	681.28	82.78	73.29	13.0838	3426-01-01	0.5806			0.0485	0.0768	0.4926	6.34E-13
C. trifolia	Ct_nBalk	Ct_cBalk			vic_no_mig	-342.1	688.2	99.02	938.27						0.012		0.0673	1.99E-14
C. trifolia	Ct_nBalk	Ct_cBalk			vic_anc_asym_mig	-374.22	758.44	155.47	932.59				2583-06-01	9714-09-01	7851-04-01	0.0102	0.2532	1.11E-29
C. trifolia	Ct_cBalk	Ct_nBalk	10/25		founder_sec_contact_asym_two_epoch	-310.14	636.28	31.11	373.47	0.3376	0.7316	8248-01-01	7.0792	2.771	6081-05-01	0.6537	0.1893	3.75E-03
C. trifolia	Ct_cBalk	Ct_nBalk			vic_sec_contact_asym_mig	-354.67	719.34	116.42	672.18				2041-01-01	6432-09-01	2615-06-01	0.485	0.4991	3.45E-21
C. trifolia	Ct_cBalk	Ct_nBalk			founder_asym	-395.08	800.16	199.04	514.71			4096-01-01	7498-03-01	7015-02-01	8984-09-01		0.4767	9.72E-39
C. trifolia	Ct_cBalk	Ct_nBalk			founder_anc_asym_two_epoch	-402.94	821.88	197.14	365.77	7945-02-01	3036-01-01	5664-01-01	0.422	6927-05-01	0.9158	0.0385	0.4956	1.87E-43
C. trifolia	Ct_cBalk	Ct_nBalk			vic_anc_asym_mig	-422.63	855.26	229.2	951.24				1.0563	9903-09-01	0.1978	0.0102	0.4998	1.05E-50
C. trifolia	Ct_cBalk	Ct_nBalk			founder_nomig	-459.34	924.68	305.16	868.29			8721-01-01			0.0531		0.4999	8.88E-66
C. trifolia	Ct_cBalk	Ct_nBalk			founder_no_mig_two_epoch	-457.14	926.28	298.39	44.54	19.5671	2855-01-01	19.6591			0.2385	0.8182	0.4998	3.99E-66
C. trifolia	Ct_cBalk	Ct_nBalk			vic_no_mig	-503.56	1011.12	366.29	931.69						0.0393		0.5	1.51E-84
H. epipactis	He_seAlps	He_nBalk	2022-09-09	17803.5	vic_sec_contact_asym_mig	-131.96	273.92	2022-01-18	4694.27				7298-01-01	4.1823	6183-01-01	0.8148	0.4844	8.13E-01
H. epipactis	He_seAlps	He_nBalk			founder_sec_contact_asym_two_epoch	-133.48	282.96	21	2171.33	2993-01-01	0.8288	1.1434	0.9736	6498-01-01	2632-05-01	2157-03-01	0.1959	8.86E-03
H. epipactis	He_seAlps	He_nBalk			founder_asym	-145.18	300.36	45.58	6066.75			0.2902	0.2621	3583-07-01	0.2533		0.495	1.48E-06
H. epipactis	He_seAlps	He_nBalk			vic_anc_asym_mig	-176.54	363.08	106.99	5549.99				2762-02-01	9102-04-01	0.4512	0.0105	0.497	3.54E-20
H. epipactis	He_seAlps	He_nBalk			founder_anc_asym_two_epoch	-230.67	477.34	209.78	4681.94	2003-01-01	0.4995	0.5306	0.9745	7089-03-01	0.0881	0.0286	0.4949	5.47E-45
H. epipactis	He_seAlps	He_nBalk			founder_nomig	-251.93	509.86	257.88	5529-03-01			0.6203			0.0771		0.5	4.75E-52
H. epipactis	He_seAlps	He_nBalk			founder_no_mig_two_epoch	-253.53	519.06	260.32	3870-09-01	4272-01-01	1.0268	0.873			0.0941	0.0176	0.4963	4.77E-54
H. epipactis	He_seAlps	He_nBalk			vic_no_mig	-257.7	519.4	265.05	5587.91						0.0736		0.5	4.03E-54
H. epipactis	He_nBalk	He_seAlps			vic_sec_contact_asym_mig	-133.48	276.96	21.13	4817.24				5717-03-01	3934-02-01	9986-01-01	6754-01-01	0.4549	1.78E-01
H. epipactis	He_nBalk	He_seAlps			founder_asym	-149.67	309.34	53.47	5904.84			0.2619	2334-03-01	4.794	0.4661		0.4876	1.66E-08
H. epipactis	He_nBalk	He_seAlps			founder_sec_contact_asym_two_epoch	-157.43	330.86	69.22	4668.17	0.7357	3729-01-01	0.4649	6339-02-01	7704-02-01	0.6777	5.335	0.1052	3.51E-13
H. epipactis	He_nBalk	He_seAlps			founder_nomig	-175.92	357.84	107	5709.81			0.1819			0.0566		0.4998	4.87E-19
H. epipactis	He_nBalk	He_seAlps			vic_anc_asym_mig	-175.35	360.7	105.03	5575.35				2963-05-01	5247-01-01	0.2385	0.0102	0.4979	1.16E-19
H. epipactis	He_nBalk	He_seAlps			founder_no_mig_two_epoch	-176.07	364.14	107.57	435.68	13.1002	8698-01-01	7623-02-01			0.5999	0.1355	0.4984	2.09E-20
H. epipactis	He_nBalk	He_seAlps			founder_anc_asym_two_epoch	-174.48	364.96	104.59	669.89	5618-08-01	0.8598	8905-01-01	0.1022	1.1731	0.315	0.228	0.4784	1.38E-20
H. epipactis	He_nBalk	He_seAlps			vic_no_mig	-210.61	425.22	177.86	5547.42						0.0718		0.3786	1.14E-33
H. epipactis	He_nwBalk	He_Carp	2022-06-15	22467.99	vic_sec_contact_asym_mig	-230.5	471	65.68	5376-04-01				4296-05-01	3475-05-01	2224-02-01	0.781	0.1941	9.65E-01
H. epipactis	He_nwBalk	He_Carp			founder_sec_contact_asym_two_epoch	-230.82	477.64	66.23	3947.37	2739-02-01	0.0387	0.2364	7759-03-01	6706-04-01	0.5086	0.8222	0.4885	3.49E-02
H. epipactis	He_nwBalk	He_Carp			founder_asym	-237.91	485.82	81.48	6980.53			0.1543	11.1205	9104-01-01	0.1516		0.4819	5.84E-04
H. epipactis	He_nwBalk	He_Carp			founder_anc_asym_two_epoch	-285.03	586.06	176.04	567.2	3461-11-01	2944-04-01	3919-03-01	0.511	0.8197	0.4721	0.03	0.0269	9.99E-26
H. epipactis	He_nwBalk	He_Carp			vic_anc_asym_mig	-312.17	634.34	227.63	6447-08-01				9925-09-01	0.0809	0.0709	0.0101	0.2228	3.28E-36
H. epipactis	He_nwBalk	He_Carp			founder_nomig	-352.77	711.54	299.88	6356.62			4269-02-01			0.0152		0.0103	5.65E-53
H. epipactis	He_nwBalk	He_Carp			founder_no_mig_two_epoch	-353.68	719.36	303.28	390.54	16.2928	4045-03-01	8242-07-01			0.1698	0.0628	0.0104	1.13E-54
H. epipactis	He_nwBalk	He_Carp			vic_no_mig	-367.19	738.38	327.56	6379-01-01						0.0142		0.0557	8.38E-59
H. epipactis	He_Carp	He_nwBalk			vic_sec_contact_asym_mig	-364.54	739.08	340.86	3686.23				0.7849	2037-08-01	7717-09-01	0.4847	0.5	5.91E-59
H. epipactis	He_Carp	He_nwBalk			founder_sec_contact_asym_two_epoch	-422.89	861.78	445.94	301.28	19.9563	0.1305	12.0186	0.079	0.611	1905-06-01	1.514	0.4984	1.34E-85
H. epipactis	He_Carp	He_nwBalk			founder_asym	-485.17	980.34	540.91	6293.31			0.6622	0.1353	2496-07-01	0.2702		0.4997	2.41E-111
H. epipactis	He_Carp	He_nwBalk			founder_anc_asym_two_epoch	-811.39	1638.78	1112.14	4300.41	0.7092	0.2191	1.131	2.124	8236-03-01	9073-08-01	0.0222	0.1046	2.54E-254
H. epipactis	He_Carp	He_nwBalk			vic_anc_asym_mig	-900.05	1810.1	1212.15	6367.43				0.7692	5241-09-01	0.1549	0.0174	0.4781	1.59E-291
H. epipactis	He_Carp	He_nwBalk			founder_no_mig_two_epoch	-1004.17	2020.34	1498.19	392.85	14.631	7537-01-01	19.7507			0.2276	0.9446	0.4989	0.00E+00
H. epipactis	He_Carp	He_nwBalk			founder_nomig	-1034.76	2075.52	1555.82	5759-08-01			1952-03-01			0.0781		0.4994	0.00E+00
H. epipactis	He_Carp	He_nwBalk			vic_no_mig	-1403.55	2811-01-01	2173.92	6312.44						0.0506		0.5	0.00E+00
