## Supplementary Table 3 for "Spatiotemporal diversification of forest understorey species reveals the existence of multiple Pleistocene forest refugia in Central Europe"

### Sheet: Feuille 1
Spatiotemporal diversification of forest understorey species reveals the existence of multiple Pleistocene forest refugia in Central Europe
Camille Voisin, Philipp Kirschner*, Eliška Záveská, Božo Frajman, Karl Hülber, Johannes Wessely, Wolfgang Willner, Peter Schönswetter & Pau Carnicero
*Correspondence: Philipp Kirschner (philipp.kirschner@gmail.com)
Supplementary Table 3. Results of goodness-of-fit tests for best models and dating estimations. Median, median value of 100 replicates; CI05, 5% confidence interval; CI95, 95% confidence interval; theta, the effective mutation rate of the reference population; sfs_sum, the sum of SFS down-projection; nuA, ancestral population size; nu, population size; m12, migration rate from 1 to 2; m21, migrat…
Species	From	To	Model	Goodness of fit	log.likelihood	theta	sfs_sum	chi.squared	nuA	nu1	nu2	m12	m21	T1	T2	s	log.Chi_squared	T1_biol	T2_Biol	Ttot
A. foetida	Af_nAlps	Af_Center	founder_sec_contact_asym_two_epoch	Median	-1317.31	440.41	6480.6	791.74	0.526	0.933	11.217	2.230	1.258	0.237	0.241	0.298	6.674	18.373	18.315	36.688
				CI2.5	-1550.22	342.85	6466.18	202.88	0.4224	0.5697	9.6418	1.8138	0.6697	0.164	0.164	0.236	5.313	15.890	13.345	29.235
				CI97.5	-1256.71	535.70	6497.55	2224.52	0.6129	1.4227	14.1591	3.1343	1.7075	0.391	0.403	0.341	7.707	25.234	26.986	52.22
A. foetida	Af_cBalk	Af_Center	founder_asym	Median	-1102.025	395.46	6817.29	53.655			17.962	3.522	0.385	0.721		0.145	3.982	49.016		49.016
				CI2.5	-1110.690	388.17	6803.90	39.540			17.4533	3.33650	0.32910	0.703		0.135	3.678	48.104		48.104
				CI97.5	-1089.750	403.08	6838.24	95.500			18.3438	3.65130	0.51690	0.756		0.160	4.560	49.713		49.713
A. foetida	Af_cBalk	Af_Carp	founder_anc_asym_two_epoch	Median	-714.4	183.83	3339.49	145.57	2.708	1.086	5.753	2.427	1.054	1.128	0.191	0.051	4.980	61.962	9.571	71.533
				CI2.5	-755.29	162.25	3319.88	109.55	2.3138	0.4893	5.0008	1.4324	0.6754	0.792	0.139	0.042	4.696	47.598	8.274	55.872
				CI97.5	-693.47	216.99	3354.27	207.53	3.1431	1.6547	8.1292	3.8588	1.5147	1.701	0.232	0.069	5.335	80.683	11.444	92.127
A. foetida	Af_nApen	Af_Center	founder_anc_asym_two_epoch	Median	-633.09	327.925	6323.525	81.645	0.8574	0.73005	17.95405	2.87205	2.89525	0.656	0.087	0.210	4.402	44.454	5.392	49.846
				CI2.5	-640.26	302.960	6293.960	69.930	0.7634	0.40500	16.42590	1.59330	1.75150	0.567	0.074	0.159	4.257	39.673	5.043	44.716
				CI97.5	-625.11	365.600	6354.070	98.090	0.9729	1.71930	18.86100	4.29520	4.02600	0.786	0.101	0.255	4.586	47.265	6.276	53.541
A. foetida	Af_wAlps	Af_Center	founder_asym	Median	-760.105	852.29	9037.845	29.41			16.4798	1.08075	0.59065	0.324		0.443	3.381	40.658		40.658
				CI2.5	-764.480	843.34	9006.900	24.67			16.0798	0.91620	0.55580	0.311		0.434	3.205	39.946		39.946
				CI97.5	-756.350	869.01	9057.850	33.15			16.8290	1.20310	0.61980	0.330		0.457	3.501	41.211		41.211
C. trifolia	Ct_seAlps	Ct_nAlps	vic_sec_contact_asym_mig	Median	-116.63	1275.16	4968.57	15.46				5.224	4.458	1.705	0.325	0.262	2.738	476.769	80.010	556.779
				CI2.5	-120.60	1211.08	4952.49	10.78				4.9343	3.4651	1.183	0.299	0.217	2.378	364.788	71.322	436.11
				CI97.5	-114.28	1394.54	4980.64	22.60				5.6657	5.5270	2.109	0.525	0.306	3.118	556.808	139.292	696.1
C. trifolia	Ct_seAlps	Ct_cBalk	vic_sec_contact_asym_mig	Median	-131.185	916.845	4195.335	6.17				4.070	5.622	2.613	0.680	0.197	1.819	498.701	118.615	617.316
				CI2.5	-133.290	869.960	4168.760	3.54				3.81290	5.1084	1.627	0.566	0.180	1.264	346.585	100.222	446.807
				CI97.5	-130.100	1002.240	4209.260	10.00				4.21230	6.4385	3.098	0.921	0.208	2.302	568.341	156.878	725.219
C. trifolia	Ct_nAlps	Ct_Carp	vic_sec_contact_asym_mig	Median	-152.58	1116.57	4203.035	17.54				6.061	7.712	1.944	0.548	0.205	2.864	420.097	119.471	539.568
				CI2.5	-158.32	1063.77	4188.510	8.25				3.63870	7.1339	1.472	0.402	0.188	2.110	338.453	98.123	436.576
				CI97.5	-148.18	1194.71	4220.560	29.44				7.58150	8.8547	2.628	0.737	0.230	3.382	545.418	180.492	725.91
C. trifolia	Ct_sAlps	Ct_nApen	vic_sec_contact_asym_mig	Median	-78.955	753.965	2629.07	4.735				4.197	5.944	1.962	0.502	0.067	1.555	456.074	98.713	554.787
				CI2.5	-80.560	706.930	2616.58	3.780				3.99490	5.4528	1.231	0.396	0.060	1.330	314.546	82.902	397.448
				CI97.5	-78.510	820.080	2640.36	7.600				4.33570	6.7752	3.014	0.591	0.073	2.028	639.444	110.410	749.854
C. trifolia	Ct_seAlps	Ct_nBalk	vic_sec_contact_asym_mig	Median	-124.165	1147.80	5116.765	2.01				7.29945	5.29035	2.549	0.867	0.456	0.698	610.994	798.126	1409.12
				CI2.5	-124.810	1119.89	5100.050	1.38				6.93020	4.59330	1.948	0.548	0.425	0.322	479.653	675.049	1154.702
				CI97.5	-123.850	1177.64	5139.070	2.92				7.67950	5.82070	3.119	1.026	0.466	1.071	734.962	981.541	1716.503
C. trifolia	Ct_sAlps	Ct_seAlps	vic_sec_contact_asym_mig	Median	-64.885	1280.715	4314.115	1.38				8.8312	5.40465	1.928	0.621	0.360	0.322	521.348	174.103	695.451
				CI2.5	-65.060	1256.040	4295.390	1.15				8.2636	4.46930	1.440	0.512	0.327	0.140	411.326	137.918	549.244
				CI97.5	-64.780	1330.770	4338.810	1.85				9.3184	6.37230	2.456	0.78	0.393	0.615	638.992	238.805	877.797
C. trifolia	Ct_nBalk	Ct_tApen	vic_sec_contact_asym_mig	Median	-91.845	878.80	3739.505	2.515				9.22235	9.1665	2.723	0.555	0.198	0.922	534.837	112.333	647.17
				CI2.5	-93.100	851.74	3727.070	1.900				8.90500	8.4920	1.952	0.447	0.193	0.642	412.385	86.524	498.909
				CI97.5	-91.400	927.63	3755.710	4.510				9.49760	9.4619	3.555	0.667	0.209	1.506	685.109	134.357	819.466
C. trifolia	Ct_nBalk	Ct_cBalk	vic_sec_contact_asym_mig	Median	-302.22	809.945	3801.195	8.725				7.8407	8.8053	1.531	0.506	0.186	2.166	300.732	96.925	397.657
				CI2.5	-304.03	787.440	3778.850	7.340				7.5804	8.1498	1.210	0.432	0.182	1.993	251.315	83.460	334.775
				CI97.5	-300.96	829.910	3819.790	10.370				8.0679	9.2656	1.896	0.653	0.195	2.339	365.986	128.716	494.702
H. epipactis	He_seAlps	He_nBalk	vic_sec_contact_asym_mig	Median	-122.33	4867.25	17842.185	1.755				4.353	5.005	1.163	1.199	0.475	0.562	309.939	327.208	637.147
				CI2.5	-122.90	4806.01	17804.45	1.360				4.26150	4.91050	1.021	0.949	0.470	0.307	275.701	247.397	523.098
				CI97.5	-122.12	4897.86	17877.68	2.710				4.47670	5.10920	1.481	1.553	0.480	0.997	395.908	408.118	804.026
H. epipactis	He_nwBalk	He_Carp	vic_sec_contact_asym_mig	Median	-201.59	5620.115	22444.995	16.345				5.422	5.567	1.379	0.612	0.186	2.794	286.481	121.646	408.127
				CI2.5	-205.29	5438.480	22402.74	11.140				5.34920	5.26600	0.964	0.489	0.169	2.410	210.07	101.016	311.086
				CI97.5	-198.60	5771.490	22487.27	23.610				5.51170	6.56870	2.116	0.818	0.197	3.162	430.74	157.673	588.413
